# Shank3 mutation disrupts the molecular signature of sleepiness across development

**DOI:** 10.64898/2026.08.21.746326

**Authors:** Elliot Wald, Elizabeth Medina, Caitlin Ottaway, Christine M. Muheim, Kaitlyn Ford, Taylor Wintler Patterson, Kristan Singletary, Ashley Ingiosi, Lucia Peixoto

**Affiliations:** Department of Translational Medicine and Physiology, Sleep and Performance Research Center, Elson S. Floyd College of Medicine. Washington State University, Spokane, WA, United States; Integrative Physiology and Neuroscience, Washington State University, Pullman, WA, United States; Center for Developmental Biology and Regenerative Medicine, Seattle Children’s Research Institute, Seattle, WA, United States; Seattle Children’s Hospital, Seattle, WA, United States; Department of Neuroscience, Ohio State University, Columbus, OH, United States

**Keywords:** Transcriptomics, Autism Spectrum Disorder, Shank3, neurodevelopment, sleep deprivation

## Abstract

Background

Sleep problems are common in autism, emerge early in life and reduce quality of life, yet the mechanistic link between autism and poor sleep remains unclear. Human and rodent data indicate that difficulty falling asleep is a core feature of autistic insomnia, pointing to impaired responses to sleepiness as the underlying cause. We previously showed that adult mice carrying a mutation in the high-confidence autism gene *Shank3* (Shank3^ΔC^) recapitulate this insomnia phenotype and struggle to respond to sleepiness after acute sleep deprivation. Here, we used Shank3^ΔC^ mice to examine the molecular basis of sleepiness and how this autism-associated mutation alters it to inform understanding of sleep problems in autistic individuals.

**Methods:** This study used RNA-sequencing and bioinformatics to identify molecular targets underlying the effect of the Shank3^ΔC^ mutation on the molecular basis of sleepiness across development in male mice. We first compared cortical genome-wide gene expression following acute sleep deprivation and recovery sleep in adult wild-type (WT) and mutant mice. We then used polysomnography and RNA-sequencing to assess the response to increased sleepiness in WT and mutant mice at postnatal days 24 and 30.

**Results:** The neurotypical response to acute sleep deprivation shifted from upregulating neuronal growth and development pathways at P24/P30 to upregulating DNA damage repair and neuronal activity-dependent transcription in adulthood. The Shank3^ΔC^ mutation largely blocked recruitment of these pathways at P24 and in adulthood while paradoxically increasing the magnitude of the mutant response at P30. In addition, mutants consistently upregulated oxidative stress pathways linked to neurodegeneration and protein synthesis regardless of age, whereas WT animals downregulated these functions.

**Limitations:** This study examined gene expression only in male mice, used a single autism rodent model, and averaged signals across mixed cortical cell types. Future work should include females, additional autism models, and single-cell approaches in additional brain regions to further characterize the cellular effects of sleep deprivation and autism-associated mutations.

**Conclusions:** The Shank3^ΔC^ mutation impairs the molecular accumulation of and response to sleepiness, both by elevating oxidative stress responses and by blocking the age-typical upregulation of pathways that differ between juveniles and adults.
