## Additional File 4 for "Shank3 mutation disrupts the molecular signature of sleepiness across development"

### Sheet: WTSD5
Upregulated
Category	Term	Count	%	PValue	Genes	Names	List Total	Pop Hits	Pop Total	Fold Enrichment	Bonferroni	Benjamini	FDR	Direction	Cluster	Group
KEGG_PATHWAY	mmu05211:Renal cell carcinoma	9	1.2605042	4.7987100000000003E-3	ENSMUSG00000001847, ENSMUSG00000030265, ENSMUSG00000052681, ENSMUSG00000027852, ENSMUSG00000028698, ENSMUSG00000079658, ENSMUSG00000026526, ENSMUSG00000022521, ENSMUSG00000015522	Rac1, Arnt, Crebbp, Fh1, Nras, Pik3r3, Kras, Rap1b, Eloc	259	68	6586	3.3655462200000001	0.73994782999999997	0.99050744000000002	0.99050744000000002	1	1	unique_WTSD5_up
KEGG_PATHWAY	mmu04370:VEGF signaling pathway	7	0.98039215999999996	1.981024E-2	ENSMUSG00000001847, ENSMUSG00000030265, ENSMUSG00000021816, ENSMUSG00000027852, ENSMUSG00000028698, ENSMUSG00000052889, ENSMUSG00000033953	Rac1, Ppp3cb, Nras, Pik3r3, Kras, Ppp3r1, Prkcb	259	55	6586	3.23636364	0.99631154	0.99050744000000002	0.99050744000000002	1	1	unique_WTSD5_up
KEGG_PATHWAY	mmu04360:Axon guidance	14	1.96078431	2.2110100000000001E-2	ENSMUSG00000030265, ENSMUSG00000034868, ENSMUSG00000055540, ENSMUSG00000030084, ENSMUSG00000027852, ENSMUSG00000028698, ENSMUSG00000022048, ENSMUSG00000001847, ENSMUSG00000042121, ENSMUSG00000021816, ENSMUSG00000074785, ENSMUSG00000031217, ENSMUSG00000033953, ENSMUSG00000053646	Rac1, Ppp3cb, Dpysl2, Nras, Pik3r3, Plxna1, Kras, Efnb1, Ppp3r1, Myl12b, Ssh1, Plxnb1, Epha6, Plxnc1	259	178	6586	2	0.99808931999999995	0.99050744000000002	0.99050744000000002	1	1	unique_WTSD5_up
KEGG_PATHWAY	mmu05170:Human immunodeficiency virus 1 infection	14	1.96078431	3.1512129999999999E-2	ENSMUSG00000030265, ENSMUSG00000032113, ENSMUSG00000034218, ENSMUSG00000032030, ENSMUSG00000027852, ENSMUSG00000028698, ENSMUSG00000001847, ENSMUSG00000024349, ENSMUSG00000021816, ENSMUSG00000034781, ENSMUSG00000079658, ENSMUSG00000031446, ENSMUSG00000052889, ENSMUSG00000033953	Rac1, Ppp3cb, Sting1, Nras, Pik3r3, Kras, Cul4a, Cul5, Chek1, Ppp3r1, Atm, Gna11, Prkcb, Eloc	259	187	6586	1.90374332	0.99987225000000002	0.99050744000000002	0.99050744000000002	1	1	unique_WTSD5_up
KEGG_PATHWAY	mmu05231:Choline metabolism in cancer	9	1.2605042	3.210901E-2	ENSMUSG00000001847, ENSMUSG00000030265, ENSMUSG00000028360, ENSMUSG00000029636, ENSMUSG00000027852, ENSMUSG00000005615, ENSMUSG00000028412, ENSMUSG00000028698, ENSMUSG00000052889	Rac1, Pcyt1a, Nras, Slc44a5, Slc44a1, Pik3r3, Wasf3, Kras, Prkcb	259	95	6586	2.4090225599999999	0.99989249999999996	0.99050744000000002	0.99050744000000002	1	1	unique_WTSD5_up
KEGG_PATHWAY	mmu04720:Long-term potentiation	7	0.98039215999999996	3.5914269999999998E-2	ENSMUSG00000030265, ENSMUSG00000052681, ENSMUSG00000021816, ENSMUSG00000027852, ENSMUSG00000052889, ENSMUSG00000033953, ENSMUSG00000022521	Ppp3cb, Crebbp, Nras, Kras, Ppp3r1, Rap1b, Prkcb	259	63	6586	2.8253968299999999	0.99996432000000002	0.99050744000000002	0.99050744000000002	1	1	unique_WTSD5_up
KEGG_PATHWAY	mmu05235:PD-L1 expression and PD-1 checkpoint pathway in cancer	8	1.1204481799999999	3.8679650000000003E-2	ENSMUSG00000030265, ENSMUSG00000047123, ENSMUSG00000004040, ENSMUSG00000021816, ENSMUSG00000027852, ENSMUSG00000026104, ENSMUSG00000028698, ENSMUSG00000033953	Stat3, Ppp3cb, Stat1, Nras, Pik3r3, Kras, Ppp3r1, Ticam1	259	81	6586	2.5114638399999998	0.99998403999999996	0.99050744000000002	0.99050744000000002	1	1	unique_WTSD5_up
KEGG_PATHWAY	mmu05206:MicroRNAs in cancer	12	1.6806722700000001	3.8789850000000001E-2	ENSMUSG00000030265, ENSMUSG00000089682, ENSMUSG00000040274, ENSMUSG00000034218, ENSMUSG00000025583, ENSMUSG00000069662, ENSMUSG00000004040, ENSMUSG00000027852, ENSMUSG00000028698, ENSMUSG00000024975, ENSMUSG00000052889, ENSMUSG00000022521	Stat3, Crebbp, Pdcd4, Rptor, Nras, Pik3r3, Kras, Atm, Cdk6, Prkcb, Marcks, Bcl2l2	259	154	6586	1.9814471199999999	0.99998454000000003	0.99050744000000002	0.99050744000000002	1	1	unique_WTSD5_up
KEGG_PATHWAY	mmu04066:HIF-1 signaling pathway	9	1.2605042	4.1684520000000003E-2	ENSMUSG00000020190, ENSMUSG00000028156, ENSMUSG00000026254, ENSMUSG00000004040, ENSMUSG00000028698, ENSMUSG00000079658, ENSMUSG00000052889, ENSMUSG00000022521, ENSMUSG00000015522	Stat3, Arnt, Mknk2, Crebbp, Eif4e2, Eif4e, Pik3r3, Prkcb, Eloc	259	100	6586	2.2885714300000002	0.99999336000000005	0.99050744000000002	0.99050744000000002	1	1	unique_WTSD5_up
Category	Term	Count	%	PValue	Genes		List Total	Pop Hits	Pop Total	Fold Enrichment	Bonferroni	Benjamini	FDR	Direction	Cluster	Group
UP_KW_BIOLOGICAL_PROCESS	KW-0227~DNA damage	30	4.2016806722688997	1.0160484562448399E-2	ENSMUSG00000032586, ENSMUSG00000028680, ENSMUSG00000026082, ENSMUSG00000033596, ENSMUSG00000021690, ENSMUSG00000000355, ENSMUSG00000017291, ENSMUSG00000007646, ENSMUSG00000026526, ENSMUSG00000021635, ENSMUSG00000036061, ENSMUSG00000003868, ENSMUSG00000045210, ENSMUSG00000021639, ENSMUSG00000033458, ENSMUSG00000032113, ENSMUSG00000034218, ENSMUSG00000022292, ENSMUSG00000024054, ENSMUSG00000025261,…	Mcts1, Ruvbl2, Rad51c, Taok1, Asf1a, Rad17, Gtf2h2, Jmy, Rrm2b, Smchd1, Huwe1, Rev1, Fh1, Plk3, Xrcc2, Cul4a, Usp10, Chek1, Traip, Fan1, Rfwd3, Atm, Hrob, Smug1, Ubr5, Ap5z1, Vcpip1, Ankle1, Gen1, Rad54b	377	414	8440	1.62226579018183	0.66470101194928499	0.936235861929548	0.936235861929548	1	unclustered	unique_WTSD5_up
UP_KW_MOLECULAR_FUNCTION	KW-0396~Initiation factor	7	0.98039215686274495	1.6218518469929E-2	ENSMUSG00000021116, ENSMUSG00000026083, ENSMUSG00000028156, ENSMUSG00000026254, ENSMUSG00000000355, ENSMUSG00000042426, ENSMUSG00000016510	Mcts1, Mtif3, Eif2s1, Eif5b, Eif4e2, Eif4e, Dhx29	374	48	8672	3.3814616755793199	0.70664179251865999	1	1	1	unclustered	unique_WTSD5_up
UP_KW_BIOLOGICAL_PROCESS	KW-0234~DNA repair	25	3.5014005602240799	1.74997357370009E-2	ENSMUSG00000032586, ENSMUSG00000026082, ENSMUSG00000033596, ENSMUSG00000021690, ENSMUSG00000017291, ENSMUSG00000007646, ENSMUSG00000026526, ENSMUSG00000036061, ENSMUSG00000003868, ENSMUSG00000045210, ENSMUSG00000021639, ENSMUSG00000033458, ENSMUSG00000032113, ENSMUSG00000022292, ENSMUSG00000024054, ENSMUSG00000025261, ENSMUSG00000078773, ENSMUSG00000028933, ENSMUSG00000031826, ENSMUSG00000037487,…	Ruvbl2, Rad51c, Taok1, Gtf2h2, Jmy, Rrm2b, Smchd1, Huwe1, Rev1, Fh1, Xrcc2, Cul4a, Usp10, Chek1, Traip, Fan1, Rfwd3, Hrob, Smug1, Ubr5, Ap5z1, Vcpip1, Ankle1, Gen1, Rad54b	377	341	8440	1.6412953009171001	0.84878449750441498	0.936235861929548	0.936235861929548	1	unclustered	unique_WTSD5_up
KEGG_PATHWAY	mmu04110:Cell cycle	12	1.6806722689075599	3.5771480826499898E-2	ENSMUSG00000032113, ENSMUSG00000040274, ENSMUSG00000034218, ENSMUSG00000041408, ENSMUSG00000024293, ENSMUSG00000022285, ENSMUSG00000034021, ENSMUSG00000026761, ENSMUSG00000054115, ENSMUSG00000022673, ENSMUSG00000017499, ENSMUSG00000022521	Cdc6, Ywhaz, Crebbp, Mcm4, Esco1, Orc4, Chek1, Pds5b, Atm, Cdk6, Wapl, Skp2	259	152	6586	2.0075187969924801	0.99996281289982503	0.99050743928389795	0.99050743928389795	1	unclustered	unique_WTSD5_up
UP_KW_BIOLOGICAL_PROCESS	KW-0805~Transcription regulation	96	13.445378151260501	4.6071297689616299E-2	ENSMUSG00000040829, ENSMUSG00000029475, ENSMUSG00000027651, ENSMUSG00000001741, ENSMUSG00000026641, ENSMUSG00000060510, ENSMUSG00000021156, ENSMUSG00000118665, ENSMUSG00000025995, ENSMUSG00000044501, ENSMUSG00000029635, ENSMUSG00000022521, ENSMUSG00000047412, ENSMUSG00000037692, ENSMUSG00000067424, ENSMUSG00000039990, ENSMUSG00000021639, ENSMUSG00000019826, ENSMUSG00000019948, ENSMUSG00000039117,…	Mcts1, Chtop, Il16, Foxj2, Etv3, Ruvbl2, Stat3, Sertad1, Brms1l, Camta1, Arnt, Nkap, Zbtb24, Asf1a, Actr6, Zmynd11, Atxn3, Gtf2h2, Eaf1, Zmym2, Crebbp, Gsdmd, Runx1, Zfp54, E4f1, Kdm4b, Nab2, Phf6, Wdr75, Stat1, Atf3, Usf1, Rprd1b, Mecom, Ccnl1, Tbx15, Ccnc, Pnrc2, Mtf1, Commd8, Kdm2b, Cdk8, Tead4, Maml2, Ice2, Zfp7, Tcea1, Mga, Ahdc1, Taf4, Edrf1, Zmym5, Zmynd15, Rfx3, Tcf20, Rsbn1, Zfp758, Zfp6…	377	1823	8440	1.1789235978238499	0.99357011744454704	1	1	1	unclustered	unique_WTSD5_up
UP_KW_BIOLOGICAL_PROCESS	KW-0249~Electron transport	10	1.40056022408963	4.6332581292678601E-2	ENSMUSG00000021764, ENSMUSG00000024592, ENSMUSG00000027809, ENSMUSG00000021072, ENSMUSG00000038323, ENSMUSG00000000399, ENSMUSG00000048796, ENSMUSG00000015653, ENSMUSG00000032314, ENSMUSG00000021520	Ndufa9, Steap2, Tmx1, Uqcrb, Ndufs4, C330018D20Rik, Etfdh, Etfa, 1700066M21Rik, Cyb561d1	377	106	8440	2.1120064060857802	0.99375585219066598	1	1	1	unclustered	unique_WTSD5_up
KEGG_PATHWAY	mmu00650:Butanoate metabolism	4	0.56022408963585402	4.6922415738960402E-2	ENSMUSG00000035936, ENSMUSG00000028672, ENSMUSG00000022186, ENSMUSG00000030972	Oxct1, Hmgcl, Acsm5, Aldh5a1	259	21	6586	4.8435374149659802	0.99999856810392196	0.99050743928389795	0.99050743928389795	1	unclustered	unique_WTSD5_up
Downregulated
Annotation Cluster 1	Enrichment Score: 3.154829440995053
Category	Term	Count	%	PValue	Genes		List Total	Pop Hits	Pop Total	Fold Enrichment	Bonferroni	Benjamini	FDR	Direction	Cluster	Group
UP_KW_MOLECULAR_FUNCTION	KW-0687~Ribonucleoprotein	32	3.0651340996168499	2.6004493154376798E-4	ENSMUSG00000051062, ENSMUSG00000032563, ENSMUSG00000009549, ENSMUSG00000054312, ENSMUSG00000008373, ENSMUSG00000034729, ENSMUSG00000061983, ENSMUSG00000048758, ENSMUSG00000059070, ENSMUSG00000091625, ENSMUSG00000036860, ENSMUSG00000017404, ENSMUSG00000023939, ENSMUSG00000102252, ENSMUSG00000010205, ENSMUSG00000032399, ENSMUSG00000034932, ENSMUSG00000025362, ENSMUSG00000061477, ENSMUSG00000002524,…	Puf60, Prpf31, Srp14, Raver1, Rpl19, Mrpl38, Prpf8, Mrpl57, Mrpl14, Rps26, Lsm4, Rpl4, Rpsa, Mrpl3, Mrps10, Mrpl54, Mrpl41, Mrpl55, Fau, Rps2, Rpl18a, Rpl29, Fbll1, Rps10, Mrps21, Rpl18, Rps7, Rps12, Rpl17, Lsm5, Rpl41, Snrpn	490	282	8672	2.0082790563033699	2.2372783829593099E-2	1.42568844372543E-2	1.42568844372543E-2	-1	2	unique_WTSD5_down
UP_KW_MOLECULAR_FUNCTION	KW-0689~Ribosomal protein	23	2.2030651340996101	3.2402010084669E-4	ENSMUSG00000032399, ENSMUSG00000034932, ENSMUSG00000032563, ENSMUSG00000054312, ENSMUSG00000025362, ENSMUSG00000034729, ENSMUSG00000061983, ENSMUSG00000061477, ENSMUSG00000045128, ENSMUSG00000062328, ENSMUSG00000048758, ENSMUSG00000044533, ENSMUSG00000020775, ENSMUSG00000059070, ENSMUSG00000021967, ENSMUSG00000038274, ENSMUSG00000093674, ENSMUSG00000036860, ENSMUSG00000032518, ENSMUSG00000023939,…	Rpl19, Mrpl38, Mrpl57, Mrpl14, Rps26, Rpl4, Rpsa, Mrpl3, Mrps10, Mrpl54, Mrpl41, Mrpl55, Fau, Rps2, Rpl18a, Rpl29, Rps10, Mrps21, Rpl18, Rps7, Rps12, Rpl17, Rpl41	490	175	8672	2.3260174927113701	2.7800566221048199E-2	1.42568844372543E-2	1.42568844372543E-2	-1	2	unique_WTSD5_down
KEGG_PATHWAY	mmu03010:Ribosome	19	1.8199233716475001	9.66971933321093E-4	ENSMUSG00000032399, ENSMUSG00000032563, ENSMUSG00000054312, ENSMUSG00000025362, ENSMUSG00000121647, ENSMUSG00000034729, ENSMUSG00000061983, ENSMUSG00000061477, ENSMUSG00000045128, ENSMUSG00000062328, ENSMUSG00000048758, ENSMUSG00000044533, ENSMUSG00000059070, ENSMUSG00000038274, ENSMUSG00000093674, ENSMUSG00000032518, ENSMUSG00000023939, ENSMUSG00000017404, ENSMUSG00000052146	Rpl19, Mrpl14, Rps26, Rpl4, Rpsa, Mrpl3, Mrps10, Fau, Rps2, Rpl18a, Rpl29, Rps10, Mrps21, Rpl18, Rps7, Rps12, Rpl17, Rpl41,	398	133	6586	2.3639626704953298	0.266954980240663	0.30943101866274902	0.30943101866274902	-1	2	unique_WTSD5_down
KEGG_PATHWAY	mmu05171:Coronavirus disease - COVID-19	23	2.2030651340996101	2.9488183535875501E-3	ENSMUSG00000030595, ENSMUSG00000032399, ENSMUSG00000030341, ENSMUSG00000025362, ENSMUSG00000121647, ENSMUSG00000061983, ENSMUSG00000061477, ENSMUSG00000025888, ENSMUSG00000045128, ENSMUSG00000062328, ENSMUSG00000000386, ENSMUSG00000048758, ENSMUSG00000044533, ENSMUSG00000015340, ENSMUSG00000059070, ENSMUSG00000015083, ENSMUSG00000038274, ENSMUSG00000093674, ENSMUSG00000035352, ENSMUSG00000032518,…	Mx1, C8g, Cybb, Rpl19, Rps26, Casp1, Tnfrsf1a, Nfkbib, Pik3r2, Rpl4, Rpsa, Ccl12, Fau, Rps2, Rpl18a, Rpl29, Rps10, Rpl18, Rps7, Rps12, Rpl17, Rpl41,	398	194	6586	1.96184530901932	0.61247273591794305	0.47181093657400802	0.47181093657400802	-1	2	unique_WTSD5_down
Annotation Cluster 2	Enrichment Score: 1.6190759209139003
Category	Term	Count	%	PValue	Genes		List Total	Pop Hits	Pop Total	Fold Enrichment	Bonferroni	Benjamini	FDR	Direction	Cluster	Group
KEGG_PATHWAY	mmu05020:Prion disease	25	2.3946360153256698	1.61790567319385E-2	ENSMUSG00000026260, ENSMUSG00000002379, ENSMUSG00000024248, ENSMUSG00000024862, ENSMUSG00000017221, ENSMUSG00000015340, ENSMUSG00000069744, ENSMUSG00000026923, ENSMUSG00000015083, ENSMUSG00000033938, ENSMUSG00000031834, ENSMUSG00000040714, ENSMUSG00000030592, ENSMUSG00000029440, ENSMUSG00000020153, ENSMUSG00000021288, ENSMUSG00000003873, ENSMUSG00000002102, ENSMUSG00000028837, ENSMUSG00000039041,…	Psmc3, Ndufa11, Bax, Ndufs2, C8g, Cybb, Psmd3, Psmb6, Ndufs7, Klc1, Ppif, Cox7a2l, Klc2, Ndufa10, Notch1, Psmb2, Psmd9, Ryr1, Pik3r2, Ndufb7, Adrm1, Klc3, Cox6b2, Atp5mc2, Psmb3	398	251	6586	1.64818114476766	0.99467822675496997	1	1	-1	3	unique_WTSD5_down
KEGG_PATHWAY	mmu03050:Proteasome	8	0.76628352490421403	1.7040147841500399E-2	ENSMUSG00000017221, ENSMUSG00000078153, ENSMUSG00000069744, ENSMUSG00000039041, ENSMUSG00000028837, ENSMUSG00000018286, ENSMUSG00000029440, ENSMUSG00000002102	Psmc3, Psmd3, Psmb6, Psmb2, Psmd9, Adrm1, Psmb3, Psme2b	398	45	6586	2.9418202121719701	0.99598222730769803	1	1	-1	3	unique_WTSD5_down
KEGG_PATHWAY	mmu05012:Parkinson disease	24	2.29885057471264	2.7581374266875701E-2	ENSMUSG00000026260, ENSMUSG00000040714, ENSMUSG00000029440, ENSMUSG00000019370, ENSMUSG00000027523, ENSMUSG00000002379, ENSMUSG00000020153, ENSMUSG00000024248, ENSMUSG00000021288, ENSMUSG00000024862, ENSMUSG00000003873, ENSMUSG00000002102, ENSMUSG00000028756, ENSMUSG00000017221, ENSMUSG00000069744, ENSMUSG00000028837, ENSMUSG00000039041, ENSMUSG00000013593, ENSMUSG00000021868, ENSMUSG00000062683,…	Psmc3, Ndufa11, Bax, Ndufs2, Psmd3, Psmb6, Calm3, Ndufs7, Klc1, Ppif, Cox7a2l, Klc2, Ndufa10, Gnas, Pink1, Psmb2, Psmd9, Ndufb7, Ube2l3, Adrm1, Klc3, Cox6b2, Atp5mc2, Psmb3	398	250	6586	1.58858291457286	0.999873846511247	1	1	-1	3	unique_WTSD5_down
KEGG_PATHWAY	mmu05016:Huntington disease	26	2.4904214559386899	4.3919143150595301E-2	ENSMUSG00000026260, ENSMUSG00000002379, ENSMUSG00000024248, ENSMUSG00000024862, ENSMUSG00000017221, ENSMUSG00000069744, ENSMUSG00000033938, ENSMUSG00000032965, ENSMUSG00000040714, ENSMUSG00000029440, ENSMUSG00000020153, ENSMUSG00000063856, ENSMUSG00000021288, ENSMUSG00000000440, ENSMUSG00000003873, ENSMUSG00000002102, ENSMUSG00000047547, ENSMUSG00000002948, ENSMUSG00000047369, ENSMUSG00000028837,…	Pparg, Psmc3, Ndufa11, Map2k7, Bax, Ndufs2, Psmd3, Psmb6, Ndufs7, Klc1, Ppif, Cox7a2l, Klc2, Ndufa10, Psmb2, Psmd9, Ift57, Ndufb7, Adrm1, Klc3, Dnah14, Cltb, Cox6b2, Atp5mc2, Gpx1, Psmb3	398	290	6586	1.4835903656211999	0.99999945200845497	1	1	-1	3	unique_WTSD5_down
Category	Term	Count	%	PValue	Genes		List Total	Pop Hits	Pop Total	Fold Enrichment	Bonferroni	Benjamini	FDR	Direction	Cluster	Group
KEGG_PATHWAY	mmu00010:Glycolysis / Gluconeogenesis	9	0.86206896551724099	1.05256926488088E-2	ENSMUSG00000030695, ENSMUSG00000036427, ENSMUSG00000057666, ENSMUSG00000019102, ENSMUSG00000038871, ENSMUSG00000032294, ENSMUSG00000029171, ENSMUSG00000030246, ENSMUSG00000023456	Aldh3a1, Tpi1, Pgm2, Ldhb, Aldoa, Pkm, Gpi1, Bpgm, Gapdh	398	51	6586	2.9201891812001102	0.96651490749532898	1	1	-1	unclustered	unique_WTSD5_down
UP_KW_BIOLOGICAL_PROCESS	KW-0653~Protein transport	47	4.5019157088122599	1.32082790649543E-2	ENSMUSG00000002372, ENSMUSG00000010830, ENSMUSG00000050373, ENSMUSG00000055681, ENSMUSG00000019173, ENSMUSG00000062797, ENSMUSG00000029518, ENSMUSG00000020440, ENSMUSG00000021375, ENSMUSG00000000131, ENSMUSG00000021278, ENSMUSG00000024247, ENSMUSG00000048439, ENSMUSG00000042364, ENSMUSG00000068874, ENSMUSG00000044982, ENSMUSG00000022946, ENSMUSG00000041073, ENSMUSG00000002319, ENSMUSG00000062110,…	Xpo6, Ipo4, Ranbp3, Kdelr3, Tsg101, Rab5c, Timm13, Arf5, Amn, Kif13a, Dop1b, Rab12, Pkdcc, Vps52, Yif1a, Copa, Pex14, Pex10, Vps29, Rab35, Vps35l, Pik3r2, Rab3a, Atp13a1, Gga1, Sec31a, Rilp, Chmp4b, Tbc1d17, Timm8b, Nup133, Nacad, Snx18, Sft2d3, Preb, Nup42, Snx21, Cope, Myh1, Scfd2, Ap3b2, Hikeshi, Rab3ip, Selenbp1, Ier3ip1, Scamp4, Vps28	473	591	8440	1.4190303459575	0.80513396436017803	1	1	-1	unclustered	unique_WTSD5_down
UP_KW_MOLECULAR_FUNCTION	KW-0514~Muscle protein	8	0.76628352490421403	1.71433462652886E-2	ENSMUSG00000060180, ENSMUSG00000064179, ENSMUSG00000028464, ENSMUSG00000032085, ENSMUSG00000117098, ENSMUSG00000092009, ENSMUSG00000031972, ENSMUSG00000056328	Tpm2, Acta1, Tagln, Myh1, Myh13, Tnnt1, Myh15, Gm49909	490	48	8672	2.9496598639455698	0.77785024322129603	0.50287149044846702	0.50287149044846702	-1	unclustered	unique_WTSD5_down
UP_KW_BIOLOGICAL_PROCESS	KW-0324~Glycolysis	6	0.57471264367816	2.0875544765644499E-2	ENSMUSG00000030695, ENSMUSG00000036427, ENSMUSG00000057666, ENSMUSG00000038871, ENSMUSG00000032294, ENSMUSG00000023456	Tpi1, Aldoa, Pkm, Gpi1, Bpgm, Gapdh	473	29	8440	3.6917693373186502	0.92534456267103904	1	1	-1	unclustered	unique_WTSD5_down
UP_KW_MOLECULAR_FUNCTION	KW-0456~Lyase	16	1.5325670498084201	2.4236873926280399E-2	ENSMUSG00000027360, ENSMUSG00000030695, ENSMUSG00000056880, ENSMUSG00000025176, ENSMUSG00000030271, ENSMUSG00000027313, ENSMUSG00000022680, ENSMUSG00000041625, ENSMUSG00000020098, ENSMUSG00000022477, ENSMUSG00000023456, ENSMUSG00000027931, ENSMUSG00000022853, ENSMUSG00000064120, ENSMUSG00000031505, ENSMUSG00000035585	Pcbd1, Aco2, Pdxdc1, Ehhadh, Tpi1, Hoga1, Chac1, Hdc, Npr1, Ogg1, Aldoa, Naxd, Tsen34, Ggact, Gadl1, Mocs1	490	152	8672	1.8629430719656199	0.88170592604875198	0.53321122637816998	0.53321122637816998	-1	unclustered	unique_WTSD5_down
KEGG_PATHWAY	mmu04814:Motor proteins	18	1.72413793103448	3.41521514987424E-2	ENSMUSG00000040714, ENSMUSG00000079710, ENSMUSG00000028464, ENSMUSG00000050382, ENSMUSG00000117098, ENSMUSG00000029757, ENSMUSG00000021375, ENSMUSG00000021288, ENSMUSG00000024862, ENSMUSG00000047459, ENSMUSG00000060180, ENSMUSG00000047369, ENSMUSG00000064179, ENSMUSG00000035198, ENSMUSG00000092009, ENSMUSG00000019845, ENSMUSG00000031972, ENSMUSG00000056328	Tube1, Klc1, Kif13a, Klc2, Tpm2, Dync1i1, Acta1, Tubg1, Klc3, Dnah14, Dynlrb1, Kif7, Myh1, Myh13, Tnnt1, Dynlt2a2, Myh15, Gm49909	398	175	6586	1.70205312275664	0.999985688074436	1	1	-1	unclustered	unique_WTSD5_down
UP_KW_MOLECULAR_FUNCTION	KW-0202~Cytokine	11	1.0536398467432899	3.84197745187096E-2	ENSMUSG00000074715, ENSMUSG00000036427, ENSMUSG00000018752, ENSMUSG00000021943, ENSMUSG00000035352, ENSMUSG00000022098, ENSMUSG00000003206, ENSMUSG00000094065, ENSMUSG00000031712, ENSMUSG00000033307, ENSMUSG00000040794	Ebi3, Tnfsfm13, Gdf10, Bmp1, Il15, Mif, Ccl12, Gpi1, C1qtnf4, Ccl28, Ccl21d	490	94	8672	2.0710377768128501	0.96690666329436403	0.67618803152928997	0.67618803152928997	-1	unclustered	unique_WTSD5_down

### Sheet: S3SD5
Upregulated
Category	Term	Count	%	PValue	Genes	Names	List Total	Pop Hits	Pop Total	Fold Enrichment	Bonferroni	Benjamini	FDR	Direction	Cluster	Group
KEGG_PATHWAY	mmu05012:Parkinson disease	14	3.5443037999999998	9.2621999999999999E-3	ENSMUSG00000009647, ENSMUSG00000031231, ENSMUSG00000022890, ENSMUSG00000025487, ENSMUSG00000029632, ENSMUSG00000001924, ENSMUSG00000071369, ENSMUSG00000025408, ENSMUSG00000015671, ENSMUSG00000044894, ENSMUSG00000014294, ENSMUSG00000019979, ENSMUSG00000017428, ENSMUSG00000030102	Uba1, Mcu, Ndufa2, Psma2, Psmd11, Apaf1, Atp5pf, Ddit3, Psmd13, Ndufa4, Itpr1, Cox7b, Uqcrq, Map3k5	165	250	6586	2.2352484800000001	0.90503586000000003	0.82034534000000003	0.82034534000000003	1	1	unique_S3SD5_up
KEGG_PATHWAY	mmu05020:Prion disease	14	3.5443037999999998	9.5610000000000001E-3	ENSMUSG00000009647, ENSMUSG00000031231, ENSMUSG00000026478, ENSMUSG00000022890, ENSMUSG00000025487, ENSMUSG00000029632, ENSMUSG00000025408, ENSMUSG00000015671, ENSMUSG00000044894, ENSMUSG00000014294, ENSMUSG00000053436, ENSMUSG00000019979, ENSMUSG00000017428, ENSMUSG00000030102	Mcu, Ndufa2, Psma2, Psmd11, Apaf1, Atp5pf, Ddit3, Psmd13, Lamc1, Ndufa4, Itpr1, Cox7b, Uqcrq, Mapk14	165	251	6586	2.2263431100000002	0.91201348000000004	0.82034534000000003	0.82034534000000003	1	1	unique_S3SD5_up
KEGG_PATHWAY	mmu05016:Huntington disease	15	3.7974683499999999	1.3021349999999999E-2	ENSMUSG00000055024, ENSMUSG00000031231, ENSMUSG00000022890, ENSMUSG00000025487, ENSMUSG00000029632, ENSMUSG00000021760, ENSMUSG00000071359, ENSMUSG00000071369, ENSMUSG00000015671, ENSMUSG00000044894, ENSMUSG00000003923, ENSMUSG00000014294, ENSMUSG00000019979, ENSMUSG00000017428, ENSMUSG00000030102	Tfam, Ndufa2, Psma2, Psmd11, Apaf1, Gpx8, Atp5pf, Psmd13, Ndufa4, Itpr1, Cox7b, Uqcrq, Ep300, Tbpl1, Map3k5	165	290	6586	2.0645768000000002	0.96370370000000005	0.82034534000000003	0.82034534000000003	1	1	unique_S3SD5_up
KEGG_PATHWAY	mmu05017:Spinocerebellar ataxia	9	2.2784810100000001	2.1468029999999999E-2	ENSMUSG00000071359, ENSMUSG00000071369, ENSMUSG00000009647, ENSMUSG00000015671, ENSMUSG00000069895, ENSMUSG00000025487, ENSMUSG00000017428, ENSMUSG00000019699, ENSMUSG00000030102	Mcu, Psma2, Psmd11, Akt3, Psmd13, Itpr1, Atxn1l, Tbpl1, Map3k5	165	138	6586	2.6031620599999998	0.99587446999999996	1	1	1	1	unique_S3SD5_up
KEGG_PATHWAY	mmu05022:Pathways of neurodegeneration - multiple diseases	19	4.8101265800000004	2.9181599999999999E-2	ENSMUSG00000036856, ENSMUSG00000032773, ENSMUSG00000009647, ENSMUSG00000031231, ENSMUSG00000022890, ENSMUSG00000025487, ENSMUSG00000029632, ENSMUSG00000021760, ENSMUSG00000001924, ENSMUSG00000071369, ENSMUSG00000025408, ENSMUSG00000015671, ENSMUSG00000044894, ENSMUSG00000014294, ENSMUSG00000069895, ENSMUSG00000053436, ENSMUSG00000019979, ENSMUSG00000017428, ENSMUSG00000030102	Uba1, Mcu, Ndufa2, Psma2, Psmd11, Apaf1, Gpx8, Atp5pf, Ddit3, Psmd13, Ndufa4, Itpr1, Cox7b, Chrm1, Wnt4, Uqcrq, Mapk14, Atxn1l, Map3k5	165	448	6586	1.69283009	0.99944292000000001	1	1	1	1	unique_S3SD5_up
KEGG_PATHWAY	mmu05010:Alzheimer disease	16	4.05063291	3.3339199999999999E-2	ENSMUSG00000036856, ENSMUSG00000032773, ENSMUSG00000009647, ENSMUSG00000031231, ENSMUSG00000022890, ENSMUSG00000025487, ENSMUSG00000029632, ENSMUSG00000071369, ENSMUSG00000025408, ENSMUSG00000015671, ENSMUSG00000044894, ENSMUSG00000014294, ENSMUSG00000019979, ENSMUSG00000017428, ENSMUSG00000019699, ENSMUSG00000030102	Mcu, Ndufa2, Psma2, Psmd11, Akt3, Apaf1, Atp5pf, Ddit3, Psmd13, Ndufa4, Itpr1, Cox7b, Chrm1, Wnt4, Uqcrq, Map3k5	165	359	6586	1.7789482599999999	0.99981191999999997	1	1	1	1	unique_S3SD5_up
KEGG_PATHWAY	mmu05014:Amyotrophic lateral sclerosis	15	3.7974683499999999	4.900728E-2	ENSMUSG00000009647, ENSMUSG00000031231, ENSMUSG00000022890, ENSMUSG00000025487, ENSMUSG00000029632, ENSMUSG00000021760, ENSMUSG00000071369, ENSMUSG00000025408, ENSMUSG00000015671, ENSMUSG00000044894, ENSMUSG00000014294, ENSMUSG00000053436, ENSMUSG00000109511, ENSMUSG00000019979, ENSMUSG00000017428	Mcu, Ndufa2, Psma2, Psmd11, Apaf1, Gpx8, Atp5pf, Ddit3, Psmd13, Ndufa4, Cox7b, Uqcrq, Mapk14, Map3k5, Nup62	165	346	6586	1.73042564	0.99999698999999997	1	1	1	1	unique_S3SD5_up
Category	Term	Count	%	PValue	Genes		List Total	Pop Hits	Pop Total	Fold Enrichment	Bonferroni	Benjamini	FDR	Direction	Cluster	Group
KEGG_PATHWAY	mmu04340:Hedgehog signaling pathway	6	1.51898734177215	9.8613030742378607E-3	ENSMUSG00000024858, ENSMUSG00000026771, ENSMUSG00000032384, ENSMUSG00000025162, ENSMUSG00000046096, ENSMUSG00000025217	Grk2, Csnk1d, Btrc, Spopl, Csnk1g1, Mosmo	165	53	6586	4.5186963979416799	0.91851144382751604	0.82034534130252801	0.82034534130252801	1	unclustered	unique_S3SD5_up
UP_KW_BIOLOGICAL_PROCESS	KW-0805~Transcription regulation	63	15.949367088607501	1.0634906291840201E-2	ENSMUSG00000074283, ENSMUSG00000059288, ENSMUSG00000024220, ENSMUSG00000028389, ENSMUSG00000021113, ENSMUSG00000022526, ENSMUSG00000003923, ENSMUSG00000039830, ENSMUSG00000056019, ENSMUSG00000035478, ENSMUSG00000056501, ENSMUSG00000003051, ENSMUSG00000024052, ENSMUSG00000013419, ENSMUSG00000026313, ENSMUSG00000049577, ENSMUSG00000022914, ENSMUSG00000069378, ENSMUSG00000069895, ENSMUSG00000053436,…	Kat2b, Elf3, Tfam, Zbtb17, Zbtb47, Prdm15, Ncor1, Lpin1, Med31, Snapc1, Zfp251, Brwd1, Trip6, Lpin2, Zfp523, Lcor, Ddit3, Hdac4, Tfb2m, Bmi1, Zbtb43, Lhx6, E2f5, Zfp37, Ybx1, Tbx6, Zfp92, Sin3b, Mbd3, Myrf, Zfp113, Grhl3, Ovol2, Taf2, Txnip, Pbx3, Gabpb2, Olig2, Alx4, Dcaf1, Bptf, Gatad2b, Mideas, Csrnp3, Zfp740, Zfpm1, Taf7, Mapk14, Usp21, Ep300, Zfp709, Cebpb, Zfp746, Cdyl, Zfp868, Zfp954, Prdm…	220	1823	8440	1.32578666533685	0.58828522748427303	0.55538509288228399	0.55538509288228399	1	unclustered	unique_S3SD5_up
UP_KW_BIOLOGICAL_PROCESS	KW-0804~Transcription	64	16.2025316455696	1.3382773322464601E-2	ENSMUSG00000074283, ENSMUSG00000059288, ENSMUSG00000024220, ENSMUSG00000028389, ENSMUSG00000021113, ENSMUSG00000022526, ENSMUSG00000003923, ENSMUSG00000039830, ENSMUSG00000056019, ENSMUSG00000035478, ENSMUSG00000056501, ENSMUSG00000003051, ENSMUSG00000024052, ENSMUSG00000013419, ENSMUSG00000026313, ENSMUSG00000049577, ENSMUSG00000022914, ENSMUSG00000069378, ENSMUSG00000069895, ENSMUSG00000053436,…	Kat2b, Elf3, Tfam, Zbtb17, Zbtb47, Prdm15, Ncor1, Lpin1, Med31, Snapc1, Zfp251, Brwd1, Trip6, Lpin2, Zfp523, Lcor, Ddit3, Hdac4, Tfb2m, Bmi1, Zbtb43, Lhx6, E2f5, Zfp37, Ybx1, Tbx6, Zfp92, Sin3b, Mbd3, Myrf, Polr1h, Zfp113, Grhl3, Ovol2, Taf2, Txnip, Pbx3, Gabpb2, Olig2, Alx4, Dcaf1, Bptf, Gatad2b, Mideas, Csrnp3, Zfp740, Zfpm1, Taf7, Mapk14, Usp21, Ep300, Zfp709, Cebpb, Zfp746, Cdyl, Zfp868, Zfp9…	220	1878	8440	1.30738696872882	0.67315517559789595	0.55538509288228399	0.55538509288228399	1	unclustered	unique_S3SD5_up
UP_KW_MOLECULAR_FUNCTION	KW-0343~GTPase activation	10	2.5316455696202498	2.8944355180661401E-2	ENSMUSG00000057315, ENSMUSG00000038860, ENSMUSG00000059495, ENSMUSG00000016128, ENSMUSG00000027652, ENSMUSG00000031523, ENSMUSG00000039318, ENSMUSG00000031216, ENSMUSG00000026425, ENSMUSG00000051864	Stard13, Srgap2, Ralgapb, Stard8, Dlc1, Garnl3, Rab3gap2, Tbc1d22a, Arhgap24, Arhgef12	221	170	8672	2.3082246473249901	0.85608312036715495	0.790053774167084	0.790053774167084	1	unclustered	unique_S3SD5_up
UP_KW_BIOLOGICAL_PROCESS	KW-0109~Calcium transport	7	1.77215189873417	3.3558477797712101E-2	ENSMUSG00000009647, ENSMUSG00000032570, ENSMUSG00000034462, ENSMUSG00000030102, ENSMUSG00000020882, ENSMUSG00000023017, ENSMUSG00000041710	Mcu, Cacnb1, Asic1, Itpr1, Atp2c1, Pkd2, Trpc5	220	93	8440	2.8875855327468201	0.94117347440126098	0.92845121907003603	0.92845121907003603	1	unclustered	unique_S3SD5_up
UP_KW_MOLECULAR_FUNCTION	KW-0689~Ribosomal protein	10	2.5316455696202498	3.3967465562232999E-2	ENSMUSG00000020477, ENSMUSG00000030045, ENSMUSG00000029486, ENSMUSG00000058267, ENSMUSG00000047675, ENSMUSG00000057322, ENSMUSG00000026087, ENSMUSG00000040952, ENSMUSG00000098274, ENSMUSG00000068921	Mrps24, Mrpl30, Mrpl1, Mrpl19, Rps19, Rps8, Rpl38, Mrps14, Dap3, Rpl24	221	175	8672	2.2422753716871302	0.89779886978729795	0.790053774167084	0.790053774167084	1	unclustered	unique_S3SD5_up
UP_KW_MOLECULAR_FUNCTION	KW-0788~Thiol protease	8	2.0253164556962	3.5375542126884402E-2	ENSMUSG00000053483, ENSMUSG00000022710, ENSMUSG00000021939, ENSMUSG00000021893, ENSMUSG00000005204, ENSMUSG00000046404, ENSMUSG00000091318, ENSMUSG00000058626	Senp3, Capn7, Ctsb, Usp7, Yod1, Usp21, Capn11, Semp2l1	221	122	8672	2.5731028855426099	0.90717910194842499	0.790053774167084	0.790053774167084	1	unclustered	unique_S3SD5_up
KEGG_PATHWAY	mmu03010:Ribosome	8	2.0253164556962	4.7702312359830801E-2	ENSMUSG00000030045, ENSMUSG00000029486, ENSMUSG00000058267, ENSMUSG00000047675, ENSMUSG00000057322, ENSMUSG00000026087, ENSMUSG00000040952, ENSMUSG00000098274	Mrpl30, Mrpl1, Mrpl19, Rps19, Rps8, Rpl38, Mrps14, Rpl24	165	133	6586	2.40091136933242	0.99999573910693595	1	1	1	unclustered	unique_S3SD5_up
Downregulated
Category	Term	Count	%	PValue	Genes		List Total	Pop Hits	Pop Total	Fold Enrichment	Bonferroni	Benjamini	FDR	Direction	Cluster	Group
UP_KW_MOLECULAR_FUNCTION	KW-0238~DNA-binding	42	10.526315800000001	8.7156999999999998E-3	ENSMUSG00000056895, ENSMUSG00000055884, ENSMUSG00000074166, ENSMUSG00000079038, ENSMUSG00000027434, ENSMUSG00000024986, ENSMUSG00000002111, ENSMUSG00000028329, ENSMUSG00000048416, ENSMUSG00000029833, ENSMUSG00000036181, ENSMUSG00000018750, ENSMUSG00000045333, ENSMUSG00000047534, ENSMUSG00000019564, ENSMUSG00000024927, ENSMUSG00000030528, ENSMUSG00000017724, ENSMUSG00000038402, ENSMUSG00000117819,…	Mnt, Spi1, Hmgn2, Vax1, Cdt1, Etv4, Zbtb4, Ahr, Arid3a, Ten1, Atf1, Rela, Hhex, Nkx2-2, Xpa, Trim24, Blm, Nucb2, Atm, H1f2, Foxf2, Trps1, Stat2, Pum3, Zfp423, Sox18, Zfp41, Mis18bp1, Tshz2, Mlf1, Sall2, Hic2, Foxl2, Jun, Fancm, H2bc27, Sp7, Zfp992, AW146154, AU041133, Zfp781a, Gm50253	183	1358	8672	1.46560757	0.40338331999999999	0.52294213000000001	0.52294213000000001	-1	unclustered	unique_S3SD5_down
KEGG_PATHWAY	mmu04662:B cell receptor signaling pathway	6	1.5037594000000001	2.1877609999999999E-2	ENSMUSG00000040592, ENSMUSG00000031264, ENSMUSG00000024927, ENSMUSG00000023947, ENSMUSG00000052684, ENSMUSG00000032688	Nfkbie, Rela, Btk, Malt1, Cd79b, Jun	148	72	6586	3.7083333299999999	0.99620609999999998	1	1	-1	unclustered	unique_S3SD5_down
UP_KW_BIOLOGICAL_PROCESS	KW-0406~Ion transport	19	4.7619047600000002	3.1946290000000002E-2	ENSMUSG00000058975, ENSMUSG00000035506, ENSMUSG00000026177, ENSMUSG00000039908, ENSMUSG00000023030, ENSMUSG00000064105, ENSMUSG00000024069, ENSMUSG00000064356, ENSMUSG00000028962, ENSMUSG00000062785, ENSMUSG00000100862, ENSMUSG00000096146, ENSMUSG00000025938, ENSMUSG00000018900, ENSMUSG00000034452, ENSMUSG00000030987, ENSMUSG00000036534, ENSMUSG00000054414, ENSMUSG00000050963	Slc22a5, Slc11a2, Slc30a6, Slco5a1, Slc11a1, Slc4a2, Stim1, Slc24a1, Slc12a8, Slc38a7, Slc26a11, Kcns2, Slc30a7, Kcnc1, Kcnc3, Cnnm2, mt-Atp8, Kcnj11, Atp6-ps	187	510	8440	1.68145119	0.93244543999999996	1	1	-1	unclustered	unique_S3SD5_down
KEGG_PATHWAY	mmu05162:Measles	7	1.75438596	4.4734709999999997E-2	ENSMUSG00000040033, ENSMUSG00000028212, ENSMUSG00000024927, ENSMUSG00000052684, ENSMUSG00000002083, ENSMUSG00000027995, ENSMUSG00000015316	Bbc3, Slamf1, Rela, Tlr2, Ccne2, Stat2, Jun	148	116	6586	2.68534483	0.99999020000000005	1	1	-1	unclustered	unique_S3SD5_down
KEGG_PATHWAY	mmu05169:Epstein-Barr virus infection	9	2.2556390999999998	4.6444600000000003E-2	ENSMUSG00000031264, ENSMUSG00000040033, ENSMUSG00000028212, ENSMUSG00000024927, ENSMUSG00000023947, ENSMUSG00000052684, ENSMUSG00000027995, ENSMUSG00000030830, ENSMUSG00000024334	Nfkbie, H2-Oa, Rela, Tlr2, Ccne2, Itgal, Btk, Stat2, Jun	148	179	6586	2.2374301700000001	0.99999375999999995	1	1	-1	unclustered	unique_S3SD5_down
KEGG_PATHWAY	mmu05202:Transcriptional misregulation in cancer	8	2.0050125300000001	4.7180430000000002E-2	ENSMUSG00000034218, ENSMUSG00000024927, ENSMUSG00000017724, ENSMUSG00000002111, ENSMUSG00000024986, ENSMUSG00000023027, ENSMUSG00000048416, ENSMUSG00000026875	Spi1, Etv4, Atf1, Rela, Hhex, Traf1, Atm, Mlf1	148	148	6586	2.4054054100000002	0.99999486000000004	1	1	-1	unclustered	unique_S3SD5_down
