## Additional File 5 for "Shank3 mutation disrupts the molecular signature of sleepiness across development"

### Sheet: WTRS2
Upregulated
Category	Term	Count	%	PValue	Genes	Names	List Total	Pop Hits	Pop Total	Fold Enrichment	Bonferroni	Benjamini	FDR	Direction	Cluster	Group
UP_KW_MOLECULAR_FUNCTION	KW-0689~Ribosomal protein	28	5.6	4.05553327760807E-13	ENSMUSG00000024181, ENSMUSG00000057863, ENSMUSG00000060636, ENSMUSG00000006333, ENSMUSG00000079435, ENSMUSG00000034729, ENSMUSG00000063787, ENSMUSG00000061983, ENSMUSG00000025794, ENSMUSG00000062997, ENSMUSG00000048758, ENSMUSG00000067288, ENSMUSG00000022889, ENSMUSG00000017404, ENSMUSG00000007892, ENSMUSG00000025362, ENSMUSG00000029066, ENSMUSG00000063457, ENSMUSG00000045128, ENSMUSG00000059291,…	Rps9, Rplp1, Rpl19, Mrpl39, Mrps18a, Mrpl28, Mrpl43, Rps26, Rpl14, Mrpl20, Mrps11, Rpsa, Mrps17, Mrps10, Rpl18a, Rpl29, Rpl36, Rpl11, Rpl35a, Rps12, Rpl35, Rps15, Chchd1, Aurkaip1, Rplp0, Rps28, Rpl36a, Rpl41	247	175	8672	5.6174898785425098	3.0822899788063199E-11	3.1227606237582098E-11	3.1227606237582098E-11	1	1	unique_WTRS2_up
KEGG_PATHWAY	mmu03010:Ribosome	24	4.8	3.14943734330647E-11	ENSMUSG00000024181, ENSMUSG00000057863, ENSMUSG00000006333, ENSMUSG00000060636, ENSMUSG00000007892, ENSMUSG00000025362, ENSMUSG00000079435, ENSMUSG00000034729, ENSMUSG00000029066, ENSMUSG00000063457, ENSMUSG00000061983, ENSMUSG00000025794, ENSMUSG00000062997, ENSMUSG00000045128, ENSMUSG00000059291, ENSMUSG00000048758, ENSMUSG00000067288, ENSMUSG00000023967, ENSMUSG00000067274, ENSMUSG00000093674,…	Rps9, Rplp1, Rpl19, Mrps18a, Mrpl28, Rps26, Rpl14, Mrpl20, Mrps11, Rpsa, Mrps17, Mrps10, Rpl18a, Rpl29, Rpl36, Rpl11, Rpl35a, Rps12, Rpl35, Rps15, Rplp0, Rps28, Rpl36a, Rpl41	216	133	6586	5.5020885547201299	7.9680737563592108E-9	7.9365821051323093E-9	7.6531327442347307E-9	1	1	unique_WTRS2_up
UP_KW_MOLECULAR_FUNCTION	KW-0687~Ribonucleoprotein	31	6.2	3.0621693944008601E-10	ENSMUSG00000024181, ENSMUSG00000057863, ENSMUSG00000060636, ENSMUSG00000006333, ENSMUSG00000079435, ENSMUSG00000034729, ENSMUSG00000063787, ENSMUSG00000061983, ENSMUSG00000025794, ENSMUSG00000062997, ENSMUSG00000048758, ENSMUSG00000067288, ENSMUSG00000022889, ENSMUSG00000017404, ENSMUSG00000007892, ENSMUSG00000025362, ENSMUSG00000028772, ENSMUSG00000029066, ENSMUSG00000063457, ENSMUSG00000045128,…	Rps9, Rplp1, Rpl19, Mrpl39, Mrps18a, Mrpl28, Mrpl43, Rps26, Rpl14, Zcchc17, Mrpl20, U2af2, Mrps11, Dkc1, Rpsa, Mrps17, Mrps10, Rpl18a, Rpl29, Rpl36, Rpl11, Rpl35a, Rps12, Rpl35, Rps15, Chchd1, Aurkaip1, Rplp0, Rps28, Rpl36a, Rpl41	247	282	8672	3.85953426938869	2.3272487270631299E-8	1.17893521684433E-8	1.17893521684433E-8	1	1	unique_WTRS2_up
KEGG_PATHWAY	mmu05171:Coronavirus disease - COVID-19	21	4.2	4.3784703255350897E-6	ENSMUSG00000057863, ENSMUSG00000030595, ENSMUSG00000006333, ENSMUSG00000060636, ENSMUSG00000007892, ENSMUSG00000025362, ENSMUSG00000079435, ENSMUSG00000063457, ENSMUSG00000061983, ENSMUSG00000025794, ENSMUSG00000062997, ENSMUSG00000045128, ENSMUSG00000059291, ENSMUSG00000048758, ENSMUSG00000067288, ENSMUSG00000067274, ENSMUSG00000093674, ENSMUSG00000032518, ENSMUSG00000017404, ENSMUSG00000038521,…	Rps9, Rplp1, Rpl19, Rps26, Rpl14, Nfkbib, Rpsa, C1qc, C1s1, Rpl18a, Rpl29, Rpl36, Rpl11, Rpl35a, Rps12, Rpl35, Rps15, Rplp0, Rps28, Rpl36a, Rpl41	216	194	6586	3.3005441008018299	1.1071420829606899E-3	1.8389575367247401E-4	1.7732804818417099E-4	1	1	unique_WTRS2_up
Annotation Cluster 2	Enrichment Score: 4.131238236024396
Category	Term	Count	%	PValue	Genes		List Total	Pop Hits	Pop Total	Fold Enrichment	Bonferroni	Benjamini	FDR	Direction	Cluster	Group
KEGG_PATHWAY	mmu05020:Prion disease	26	5.2	4.9744887222639701E-7	ENSMUSG00000006057, ENSMUSG00000026202, ENSMUSG00000024387, ENSMUSG00000002379, ENSMUSG00000020163, ENSMUSG00000041697, ENSMUSG00000040048, ENSMUSG00000042541, ENSMUSG00000026923, ENSMUSG00000071014, ENSMUSG00000033938, ENSMUSG00000030647, ENSMUSG00000030603, ENSMUSG00000006740, ENSMUSG00000029440, ENSMUSG00000003072, ENSMUSG00000020153, ENSMUSG00000023089, ENSMUSG00000021288, ENSMUSG00000041881,…	Ndufa11, Atp5f1d, Atp5mc1, Kif5b, Psmb6, Ndufs7, Uqcr11, Klc1, Ndufa5, Csnk2b, Tuba4a, Notch1, Psmb2, Psmd9, Tuba8, Psmc4, Ndufc2, Ndufb7, Ndufa13, Cox6b1, C1qc, Ndufb10, Cox6a1, Ndufa7, Sem1, Ndufb6	216	251	6586	3.15840342334366	1.2584667661363899E-4	5.5158956147166199E-5	5.3188993427624498E-5	1	2	unique_WTRS2_up
KEGG_PATHWAY	mmu05016:Huntington disease	28	5.6	6.5665423984721698E-7	ENSMUSG00000006057, ENSMUSG00000026202, ENSMUSG00000002379, ENSMUSG00000020163, ENSMUSG00000041697, ENSMUSG00000040048, ENSMUSG00000042541, ENSMUSG00000071014, ENSMUSG00000033938, ENSMUSG00000030647, ENSMUSG00000030603, ENSMUSG00000006740, ENSMUSG00000033020, ENSMUSG00000029440, ENSMUSG00000003072, ENSMUSG00000028478, ENSMUSG00000020153, ENSMUSG00000023089, ENSMUSG00000063856, ENSMUSG00000021288,…	Ndufa11, Atp5f1d, Atp5mc1, Kif5b, Psmb6, Polr2i, Ndufs7, Uqcr11, Klc1, Ndufa5, Tuba4a, Clta, Psmb2, Psmd9, Tuba8, Psmc4, Ndufc2, Polr2f, Ndufb7, Ndufa13, Cox6b1, Ndufb10, Cox6a1, Ndufa7, Sem1, Cltb, Gpx1, Ndufb6	216	290	6586	2.94393358876117	1.66119777815332E-4	5.5158956147166199E-5	5.3188993427624498E-5	1	2	unique_WTRS2_up
KEGG_PATHWAY	mmu05012:Parkinson disease	25	5	1.6710256700069699E-6	ENSMUSG00000006057, ENSMUSG00000026202, ENSMUSG00000002379, ENSMUSG00000020163, ENSMUSG00000000214, ENSMUSG00000041697, ENSMUSG00000040048, ENSMUSG00000042541, ENSMUSG00000071014, ENSMUSG00000033938, ENSMUSG00000030647, ENSMUSG00000030603, ENSMUSG00000019505, ENSMUSG00000006740, ENSMUSG00000029440, ENSMUSG00000003072, ENSMUSG00000020153, ENSMUSG00000023089, ENSMUSG00000021288, ENSMUSG00000041881,…	Th, Ndufa11, Atp5f1d, Atp5mc1, Kif5b, Psmb6, Ubb, Ndufs7, Uqcr11, Klc1, Ndufa5, Tuba4a, Psmb2, Psmd9, Tuba8, Psmc4, Ndufc2, Ndufb7, Ndufa13, Cox6b1, Ndufb10, Cox6a1, Ndufa7, Sem1, Ndufb6	216	250	6586	3.0490740740740701	4.2268049317495301E-4	1.05274617210439E-4	1.01514809452923E-4	1	2	unique_WTRS2_up
KEGG_PATHWAY	mmu00190:Oxidative phosphorylation	17	3.4	3.13525604822925E-6	ENSMUSG00000004285, ENSMUSG00000006057, ENSMUSG00000003072, ENSMUSG00000002379, ENSMUSG00000020163, ENSMUSG00000023089, ENSMUSG00000020153, ENSMUSG00000041697, ENSMUSG00000040048, ENSMUSG00000013160, ENSMUSG00000041881, ENSMUSG00000071014, ENSMUSG00000033938, ENSMUSG00000030647, ENSMUSG00000039105, ENSMUSG00000036199, ENSMUSG00000036751	Ndufa11, Atp5f1d, Atp6v1f, Atp5mc1, Atp6v0d1, Ndufs7, Uqcr11, Ndufa5, Ndufc2, Ndufb7, Ndufa13, Cox6b1, Atp6v1g1, Ndufb10, Cox6a1, Ndufa7, Ndufb6	216	127	6586	4.0814377369495398	7.9290650704688605E-4	1.58016904830754E-4	1.5237344394394099E-4	1	2	unique_WTRS2_up
KEGG_PATHWAY	mmu05010:Alzheimer disease	29	5.8	1.31348615023326E-5	ENSMUSG00000006057, ENSMUSG00000053040, ENSMUSG00000057666, ENSMUSG00000026202, ENSMUSG00000024387, ENSMUSG00000002379, ENSMUSG00000020163, ENSMUSG00000041697, ENSMUSG00000040048, ENSMUSG00000042541, ENSMUSG00000071014, ENSMUSG00000033938, ENSMUSG00000030647, ENSMUSG00000030603, ENSMUSG00000031878, ENSMUSG00000025260, ENSMUSG00000006740, ENSMUSG00000029440, ENSMUSG00000003072, ENSMUSG00000020153,…	Ndufa11, Atp5f1d, Atp5mc1, Kif5b, Psmb6, Ndufs7, Uqcr11, Klc1, Ndufa5, Csnk2b, Hsd17b10, Tuba4a, Psmb2, Psmd9, Tuba8, Psmc4, Ndufc2, Nae1, Ndufb7, Ndufa13, Cox6b1, Ndufb10, Cox6a1, Ndufa7, Sem1, Aph1c, Gapdh, Frat1, Ndufb6	216	359	6586	2.4630403383885202	3.3176262602975198E-3	4.72855014083974E-4	4.5596733500954701E-4	1	2	unique_WTRS2_up
KEGG_PATHWAY	mmu05014:Amyotrophic lateral sclerosis	28	5.6	1.8841559475470998E-5	ENSMUSG00000006057, ENSMUSG00000028300, ENSMUSG00000026202, ENSMUSG00000049422, ENSMUSG00000002379, ENSMUSG00000020163, ENSMUSG00000041697, ENSMUSG00000040048, ENSMUSG00000042541, ENSMUSG00000071014, ENSMUSG00000033938, ENSMUSG00000030647, ENSMUSG00000030603, ENSMUSG00000030298, ENSMUSG00000006740, ENSMUSG00000029440, ENSMUSG00000003072, ENSMUSG00000020153, ENSMUSG00000023089, ENSMUSG00000063856,…	Ndufa11, Atp5f1d, Tomm40l, Atp5mc1, Kif5b, Psmb6, Ndufs7, Uqcr11, Klc1, Ndufa5, Tuba4a, C9orf72, Psmb2, Psmd9, Tuba8, Sec13, Psmc4, Ndufc2, Ndufb7, Ndufa13, Cox6b1, Ndufb10, Cox6a1, Ndufa7, Sem1, Chchd10, Gpx1, Ndufb6	216	346	6586	2.4674587882680301	4.7556155371854996E-3	5.9350912347733804E-4	5.7231236906743303E-4	1	2	unique_WTRS2_up
UP_KW_BIOLOGICAL_PROCESS	KW-0679~Respiratory chain	10	2	7.1293423654538097E-5	ENSMUSG00000041881, ENSMUSG00000071014, ENSMUSG00000033938, ENSMUSG00000030647, ENSMUSG00000036199, ENSMUSG00000002379, ENSMUSG00000020163, ENSMUSG00000023089, ENSMUSG00000020153, ENSMUSG00000040048	Ndufa11, Ndufs7, Uqcr11, Ndufa5, Ndufc2, Ndufb7, Ndufa13, Ndufb10, Ndufa7, Ndufb6	240	64	8440	5.4947916666666599	7.1042412353330402E-3	7.1293423654538099E-3	7.1293423654538099E-3	1	2	unique_WTRS2_up
KEGG_PATHWAY	mmu05022:Pathways of neurodegeneration - multiple diseases	30	6	2.7123717877312002E-4	ENSMUSG00000006057, ENSMUSG00000028300, ENSMUSG00000026202, ENSMUSG00000024387, ENSMUSG00000002379, ENSMUSG00000020163, ENSMUSG00000041697, ENSMUSG00000040048, ENSMUSG00000042541, ENSMUSG00000071014, ENSMUSG00000033938, ENSMUSG00000030647, ENSMUSG00000030603, ENSMUSG00000019505, ENSMUSG00000025260, ENSMUSG00000006740, ENSMUSG00000029440, ENSMUSG00000003072, ENSMUSG00000020153, ENSMUSG00000023089,…	Ndufa11, Atp5f1d, Tomm40l, Atp5mc1, Kif5b, Psmb6, Ubb, Ndufs7, Uqcr11, Klc1, Ndufa5, Csnk2b, Hsd17b10, Tuba4a, C9orf72, Psmb2, Psmd9, Tuba8, Psmc4, Ndufc2, Ndufb7, Ndufa13, Cox6b1, Ndufb10, Cox6a1, Ndufa7, Sem1, Gpx1, Frat1, Ndufb6	216	448	6586	2.04179067460317	6.6330086107804206E-2	7.5946410056473802E-3	7.3234038268742601E-3	1	2	unique_WTRS2_up
KEGG_PATHWAY	mmu05415:Diabetic cardiomyopathy	16	3.2	1.69173989516358E-3	ENSMUSG00000006057, ENSMUSG00000057666, ENSMUSG00000003072, ENSMUSG00000002379, ENSMUSG00000020163, ENSMUSG00000023089, ENSMUSG00000020153, ENSMUSG00000041697, ENSMUSG00000040048, ENSMUSG00000040385, ENSMUSG00000041881, ENSMUSG00000071014, ENSMUSG00000033938, ENSMUSG00000030647, ENSMUSG00000036199, ENSMUSG00000036751	Ndufa11, Atp5f1d, Atp5mc1, Ndufs7, Uqcr11, Ndufa5, Ndufc2, Ndufb7, Ndufa13, Cox6b1, Ndufb10, Ppp1ca, Cox6a1, Ndufa7, Gapdh, Ndufb6	216	195	6586	2.50180436847103	0.34843143309061397	4.2631845358122297E-2	4.1109279452475098E-2	1	2	unique_WTRS2_up
KEGG_PATHWAY	mmu04714:Thermogenesis	17	3.4	2.14506171564158E-3	ENSMUSG00000006057, ENSMUSG00000024142, ENSMUSG00000003072, ENSMUSG00000024981, ENSMUSG00000002379, ENSMUSG00000020163, ENSMUSG00000023089, ENSMUSG00000020153, ENSMUSG00000003123, ENSMUSG00000041697, ENSMUSG00000040048, ENSMUSG00000041881, ENSMUSG00000071014, ENSMUSG00000033938, ENSMUSG00000030647, ENSMUSG00000036199, ENSMUSG00000036751	Ndufa11, Atp5f1d, Lipe, Atp5mc1, Ndufs7, Uqcr11, Ndufa5, Mlst8, Acsl5, Ndufc2, Ndufb7, Ndufa13, Cox6b1, Ndufb10, Cox6a1, Ndufa7, Ndufb6	216	220	6586	2.3561026936026899	0.41916206988269	4.9141413849243497E-2	4.7386363354627703E-2	1	2	unique_WTRS2_up
UP_KW_BIOLOGICAL_PROCESS	KW-0249~Electron transport	10	2	3.03900693755435E-3	ENSMUSG00000041881, ENSMUSG00000071014, ENSMUSG00000033938, ENSMUSG00000030647, ENSMUSG00000036199, ENSMUSG00000002379, ENSMUSG00000020163, ENSMUSG00000023089, ENSMUSG00000020153, ENSMUSG00000040048	Ndufa11, Ndufs7, Uqcr11, Ndufa5, Ndufc2, Ndufb7, Ndufa13, Ndufb10, Ndufa7, Ndufb6	240	106	8440	3.3176100628930798	0.26240723056610099	0.151950346877717	0.151950346877717	1	2	unique_WTRS2_up
KEGG_PATHWAY	mmu05208:Chemical carcinogenesis - reactive oxygen species	16	3.2	3.16969469428771E-3	ENSMUSG00000006057, ENSMUSG00000051483, ENSMUSG00000003072, ENSMUSG00000002379, ENSMUSG00000020163, ENSMUSG00000023089, ENSMUSG00000020153, ENSMUSG00000041697, ENSMUSG00000040048, ENSMUSG00000023951, ENSMUSG00000041881, ENSMUSG00000071014, ENSMUSG00000033938, ENSMUSG00000030647, ENSMUSG00000036199, ENSMUSG00000036751	Ndufa11, Atp5f1d, Atp5mc1, Ndufs7, Uqcr11, Ndufa5, Vegfa, Ndufc2, Ndufb7, Ndufa13, Cox6b1, Ndufb10, Cox6a1, Ndufa7, Cbr1, Ndufb6	216	208	6586	2.3454415954415899	0.55210945280894697	6.6563588580041896E-2	6.4186317559326106E-2	1	2	unique_WTRS2_up
KEGG_PATHWAY	mmu04932:Non-alcoholic fatty liver disease	12	2.4	6.8722357975634103E-3	ENSMUSG00000041881, ENSMUSG00000071014, ENSMUSG00000033938, ENSMUSG00000030647, ENSMUSG00000036199, ENSMUSG00000002379, ENSMUSG00000020163, ENSMUSG00000036751, ENSMUSG00000023089, ENSMUSG00000020153, ENSMUSG00000041697, ENSMUSG00000040048	Ndufa11, Ndufs7, Uqcr11, Ndufa5, Ndufc2, Ndufb7, Ndufa13, Cox6b1, Ndufb10, Cox6a1, Ndufa7, Ndufb6	216	143	6586	2.5586635586635502	0.82529867271445301	0.13321564776815201	0.128457946062146	1	2	unique_WTRS2_up
Category	Term	Count	%	PValue	Genes		List Total	Pop Hits	Pop Total	Fold Enrichment	Bonferroni	Benjamini	FDR	Direction	Cluster	Group
KEGG_PATHWAY	mmu03082:ATP-dependent chromatin remodeling	9	1.7999999999999901	1.60822843263633E-2	ENSMUSG00000030079, ENSMUSG00000024240, ENSMUSG00000035021, ENSMUSG00000008958, ENSMUSG00000020086, ENSMUSG00000059518, ENSMUSG00000026987, ENSMUSG00000042323, ENSMUSG00000035623	Vps72, Macroh2a2, Epc1, Baz2b, Ruvbl1, Baz1a, Rsf1, Pbrm1, Znhit1	216	100	6586	2.74416666666666	0.983458633095604	0.28948111787454001	0.279142506521878	1	unclustered	unique_WTRS2_up
UP_KW_BIOLOGICAL_PROCESS	KW-0819~tRNA processing	8	1.6	2.3074496858486001E-2	ENSMUSG00000025260, ENSMUSG00000018565, ENSMUSG00000023330, ENSMUSG00000029715, ENSMUSG00000054836, ENSMUSG00000007603, ENSMUSG00000027487, ENSMUSG00000021595	Dus3l, Elp5, Nsun2, Dtwd1, Hsd17b10, Cdk5rap1, Pop7, Elp6	240	100	8440	2.8133333333333299	0.90313994236170603	0.76914989528286803	0.76914989528286803	1	unclustered	unique_WTRS2_up
KEGG_PATHWAY	mmu03008:Ribosome biogenesis in eukaryotes	7	1.4	3.5103693905725597E-2	ENSMUSG00000029430, ENSMUSG00000022538, ENSMUSG00000024387, ENSMUSG00000027787, ENSMUSG00000029715, ENSMUSG00000018040, ENSMUSG00000031403	Rrp7a, Lsg1, Csnk2b, Nmd3, Ran, Pop7, Dkc1	216	75	6586	2.8458024691357999	0.99988153150231796	0.58974205761619003	0.56867984127275395	1	unclustered	unique_WTRS2_up
UP_KW_MOLECULAR_FUNCTION	KW-0650~Protein phosphatase inhibitor	4	0.8	3.9951725515267697E-2	ENSMUSG00000038619, ENSMUSG00000036398, ENSMUSG00000057719, ENSMUSG00000074922	Ppp1r11, Ensa, Sh3rf2, Pabir1	247	27	8672	5.2013795171689896	0.95488993783939802	1	1	1	unclustered	unique_WTRS2_up
UP_KW_BIOLOGICAL_PROCESS	KW-0375~Hydrogen ion transport	5	1	4.0458560590332697E-2	ENSMUSG00000004285, ENSMUSG00000013160, ENSMUSG00000006057, ENSMUSG00000003072, ENSMUSG00000039105	Atp5f1d, Atp6v1f, Atp5mc1, Atp6v0d1, Atp6v1g1	240	46	8440	3.8224637681159401	0.98391676079016999	1	1	1	unclustered	unique_WTRS2_up
Downregulated
Annotation Cluster 1	Enrichment Score: 1.5609884189206717
Category	Term	Count	%	PValue	Genes		List Total	Pop Hits	Pop Total	Fold Enrichment	Bonferroni	Benjamini	FDR	Direction	Cluster	Group
KEGG_PATHWAY	mmu05170:Human immunodeficiency virus 1 infection	13	2.4952015355086301	1.12530477961587E-2	ENSMUSG00000038607, ENSMUSG00000032113, ENSMUSG00000029686, ENSMUSG00000062929, ENSMUSG00000022610, ENSMUSG00000000441, ENSMUSG00000009090, ENSMUSG00000020115, ENSMUSG00000024349, ENSMUSG00000027639, ENSMUSG00000053436, ENSMUSG00000031446, ENSMUSG00000018932	Raf1, Ap1b1, Map2k3, Tbk1, Mapk12, Sting1, Samhd1, Cul1, Cul4a, Chek1, Gng10, Mapk14, Cfl2	201	187	6586	2.2778620267645699	0.96286521443293505	1	1	-1	3	unique_WTRS2_down
KEGG_PATHWAY	mmu04622:RIG-I-like receptor signaling pathway	6	1.15163147792706	1.71953696181027E-2	ENSMUSG00000020115, ENSMUSG00000024349, ENSMUSG00000038517, ENSMUSG00000053436, ENSMUSG00000039501, ENSMUSG00000022610	Tbk1, Mapk12, Sting1, Tbkbp1, Znfx1, Mapk14	201	50	6586	3.9319402985074601	0.99357381182941695	1	1	-1	3	unique_WTRS2_down
UP_KW_MOLECULAR_FUNCTION	KW-0723~Serine/threonine-protein kinase	19	3.6468330134357001	2.4641431916441098E-2	ENSMUSG00000005034, ENSMUSG00000032113, ENSMUSG00000020272, ENSMUSG00000022672, ENSMUSG00000063410, ENSMUSG00000025854, ENSMUSG00000022610, ENSMUSG00000000441, ENSMUSG00000045962, ENSMUSG00000020115, ENSMUSG00000034290, ENSMUSG00000028518, ENSMUSG00000015133, ENSMUSG00000061393, ENSMUSG00000035064, ENSMUSG00000053436, ENSMUSG00000016526, ENSMUSG00000018932, ENSMUSG00000031478	Raf1, Prkacb, Lrrk1, Dyrk3, Map2k3, Tbk1, Stk10, Mapk12, Prkdc, Fam20c, Prkaa2, Nek3, Chek1, Nek9, Eef2k, Wnk1, Mapk14, Acvr2b, Stk24	256	370	8672	1.73952702702702	0.78709453417822095	0.776205105367894	0.776205105367894	-1	3	unique_WTRS2_down
KEGG_PATHWAY	mmu04912:GnRH signaling pathway	7	1.3435700575815701	3.40833975923681E-2	ENSMUSG00000005034, ENSMUSG00000026407, ENSMUSG00000053436, ENSMUSG00000020122, ENSMUSG00000022610, ENSMUSG00000018932, ENSMUSG00000000441	Raf1, Prkacb, Map2k3, Egfr, Mapk12, Cacna1s, Mapk14	201	80	6586	2.8670398009950202	0.99995855877458695	1	1	-1	3	unique_WTRS2_down
KEGG_PATHWAY	mmu04917:Prolactin signaling pathway	6	1.15163147792706	3.9326716949434799E-2	ENSMUSG00000024107, ENSMUSG00000000184, ENSMUSG00000053113, ENSMUSG00000053436, ENSMUSG00000022610, ENSMUSG00000000441	Ccnd2, Raf1, Mapk12, Lhcgr, Socs3, Mapk14	201	62	6586	3.1709195955705298	0.99999149777798202	1	1	-1	3	unique_WTRS2_down
KEGG_PATHWAY	mmu04914:Progesterone-mediated oocyte maturation	7	1.3435700575815701	4.1790705759595703E-2	ENSMUSG00000005034, ENSMUSG00000024370, ENSMUSG00000053436, ENSMUSG00000020272, ENSMUSG00000014355, ENSMUSG00000022610, ENSMUSG00000000441	Raf1, Prkacb, Anapc1, Stk10, Mapk12, Cdc23, Mapk14	201	84	6586	2.7305140961857299	0.99999597310509403	1	1	-1	3	unique_WTRS2_down
KEGG_PATHWAY	mmu04218:Cellular senescence	10	1.9193857965451	4.4301983266492602E-2	ENSMUSG00000001517, ENSMUSG00000032113, ENSMUSG00000000184, ENSMUSG00000002603, ENSMUSG00000026509, ENSMUSG00000053436, ENSMUSG00000013663, ENSMUSG00000022610, ENSMUSG00000018932, ENSMUSG00000000441	Ccnd2, Raf1, Foxm1, Tgfb1, Pten, Map2k3, Mapk12, Capn2, Chek1, Mapk14	201	154	6586	2.12767332170317	0.999998123626609	1	1	-1	3	unique_WTRS2_down
Category	Term	Count	%	PValue	Genes		List Total	Pop Hits	Pop Total	Fold Enrichment	Bonferroni	Benjamini	FDR	Direction	Cluster	Group
UP_KW_MOLECULAR_FUNCTION	KW-0808~Transferase	69	13.243761996161201	7.6031477093107501E-3	ENSMUSG00000029992, ENSMUSG00000031751, ENSMUSG00000026082, ENSMUSG00000028381, ENSMUSG00000058793, ENSMUSG00000041718, ENSMUSG00000041712, ENSMUSG00000022962, ENSMUSG00000021712, ENSMUSG00000038384, ENSMUSG00000038780, ENSMUSG00000021518, ENSMUSG00000036241, ENSMUSG00000014932, ENSMUSG00000096914, ENSMUSG00000018932, ENSMUSG00000031478, ENSMUSG00000005034, ENSMUSG00000032113, ENSMUSG00000030451,…	Raf1, Agpat3, Prkacb, Ezh1, Met, Yes1, Lrrk1, Dyrk3, Map2k3, Tbk1, Egfr, Stk10, Nampt, Aanat, Acly, Ptdss1, Trim23, Mapk12, Prkdc, Gbe1, Gart, Fam20c, Rev1, Ncoa3, Ugcg, Prkaa2, Ak4, Fggy, Gfpt1, St8sia1, Herc2, Nek3, Kat6a, Gpat4, Amfr, Chek1, Tyk2, Chst2, Nek9, Poglut3, Eef2k, Ube2r2, Siah2, Ubr5, Setd1b, Smurf1, Pomt1, Trmt9b, Alg2, Dtx4, Ubr7, Alg13, Git2, Znrf3, Arel1, Wnk1, Prdm9, Mapk14, B…	256	1759	8672	1.32880898237635	0.37699226033083599	0.47899830568657698	0.47899830568657698	-1	unclustered	unique_WTRS2_down
UP_KW_BIOLOGICAL_PROCESS	KW-0444~Lipid biosynthesis	12	2.30326295585412	1.30068163104286E-2	ENSMUSG00000056124, ENSMUSG00000028381, ENSMUSG00000028518, ENSMUSG00000030283, ENSMUSG00000015659, ENSMUSG00000058793, ENSMUSG00000021518, ENSMUSG00000001467, ENSMUSG00000020917, ENSMUSG00000031545, ENSMUSG00000010663, ENSMUSG00000001211	Agpat3, Cyp51, Fads1, Serac1, Acly, Ptdss1, Ugcg, Prkaa2, St8sia1, Gpat4, B4galt6, Cds2	280	154	8440	2.3487940630797701	0.72280395373611495	1	1	-1	unclustered	unique_WTRS2_down
KEGG_PATHWAY	mmu04340:Hedgehog signaling pathway	6	1.15163147792706	2.1659047719863201E-2	ENSMUSG00000005034, ENSMUSG00000029686, ENSMUSG00000000184, ENSMUSG00000025231, ENSMUSG00000038780, ENSMUSG00000036555	Ccnd2, Prkacb, Sufu, Cul1, Iqce, Smurf1	201	53	6586	3.7093776401013798	0.99829133154298599	1	1	-1	unclustered	unique_WTRS2_down
KEGG_PATHWAY	mmu00760:Nicotinate and nicotinamide metabolism	5	0.959692898272552	2.49199922315087E-2	ENSMUSG00000064294, ENSMUSG00000037370, ENSMUSG00000020572, ENSMUSG00000021809, ENSMUSG00000031090	Nampt, Nudt13, Nadsyn1, Enpp1, Aox3	201	37	6586	4.4278606965174099	0.99935328435739601	1	1	-1	unclustered	unique_WTRS2_down
KEGG_PATHWAY	mmu05230:Central carbon metabolism in cancer	6	1.15163147792706	4.67190403345768E-2	ENSMUSG00000040010, ENSMUSG00000013663, ENSMUSG00000038028, ENSMUSG00000009376, ENSMUSG00000020122, ENSMUSG00000000441	Raf1, Met, Pten, Egfr, Tigar, Slc7a5	201	65	6586	3.0245694603903499	0.99999910197722097	1	1	-1	unclustered	unique_WTRS2_down
UP_KW_BIOLOGICAL_PROCESS	KW-0833~Ubl conjugation pathway	31	5.9500959692898201	4.9307020841537201E-2	ENSMUSG00000031751, ENSMUSG00000041718, ENSMUSG00000028986, ENSMUSG00000042548, ENSMUSG00000028920, ENSMUSG00000041712, ENSMUSG00000026502, ENSMUSG00000021712, ENSMUSG00000047013, ENSMUSG00000038780, ENSMUSG00000036241, ENSMUSG00000014355, ENSMUSG00000090115, ENSMUSG00000039753, ENSMUSG00000034636, ENSMUSG00000029686, ENSMUSG00000030451, ENSMUSG00000053113, ENSMUSG00000024370, ENSMUSG00000043929,…	Anapc1, Trim23, Cdc23, Asb1, Desi2, Fbxo42, Klhl7, Cul1, Herc2, Cul4a, Amfr, Zyg11b, Ube2r2, Siah2, Ubr5, Smurf1, Fbxl5, Dtx4, Ubr7, Alg13, Znrf3, Arel1, Asxl1, Klhl15, Fbxo41, Socs3, Usp34, Usp13, Rnf169, Klhl21, Usp49	280	665	8440	1.40515574650913	0.99295391150206203	1	1	-1	unclustered	unique_WTRS2_down

### Sheet: S3RS2
Upregulated
Category	Term	Count	%	PValue	Genes	Names	List Total	Pop Hits	Pop Total	Fold Enrichment	Bonferroni	Benjamini	FDR	Direction	Cluster	Group
KEGG_PATHWAY	mmu04928:Parathyroid hormone synthesis, secretion and action	9	1.9650655021834	8.7440985306008103E-3	ENSMUSG00000027938, ENSMUSG00000026826, ENSMUSG00000027030, ENSMUSG00000039153, ENSMUSG00000001280, ENSMUSG00000027230, ENSMUSG00000078816, ENSMUSG00000039943, ENSMUSG00000022840	Sp1, Adcy5, Nr4a2, Stk39, Creb3l1, Creb3l4, Runx2, Plcb4, Prkcg	192	101	6586	3.05662128712871	0.91220643205902296	1	1	1	1	unique_S3RS2_up
KEGG_PATHWAY	mmu04927:Cortisol synthesis and secretion	6	1.31004366812227	2.4106709665065701E-2	ENSMUSG00000027938, ENSMUSG00000001280, ENSMUSG00000027230, ENSMUSG00000039943, ENSMUSG00000022840, ENSMUSG00000037624	Sp1, Adcy5, Creb3l1, Creb3l4, Kcnk2, Plcb4	192	57	6586	3.6107456140350802	0.99884003207468497	1	1	1	1	unique_S3RS2_up
KEGG_PATHWAY	mmu05163:Human cytomegalovirus infection	12	2.62008733624454	3.0494664112689099E-2	ENSMUSG00000027938, ENSMUSG00000027947, ENSMUSG00000043004, ENSMUSG00000029231, ENSMUSG00000001280, ENSMUSG00000027230, ENSMUSG00000027544, ENSMUSG00000078816, ENSMUSG00000039943, ENSMUSG00000026942, ENSMUSG00000022840, ENSMUSG00000079492	Sp1, Adcy5, Traf2, Creb3l1, Nfatc2, Creb3l4, Il6ra, Pdgfra, Plcb4, Gng2, Prkcg, H2-T15	192	200	6586	2.058125	0.99981189236942702	1	1	1	1	unique_S3RS2_up
Category	Term	Count	%	PValue	Genes		List Total	Pop Hits	Pop Total	Fold Enrichment	Bonferroni	Benjamini	FDR	Direction	Cluster	Group
UP_KW_MOLECULAR_FUNCTION	KW-0631~Potassium channel	6	1.31004366812227	2.9250776489130499E-2	ENSMUSG00000058740, ENSMUSG00000059852, ENSMUSG00000022342, ENSMUSG00000023243, ENSMUSG00000050963, ENSMUSG00000037624	Kcnv1, Kcnk5, Kcnk2, Kcns2, Kcnt1, Kcng2	236	64	8672	3.4449152542372801	0.87483190911717101	0.77824202023309796	0.77824202023309796	1	unclustered	unique_S3RS2_up
UP_KW_MOLECULAR_FUNCTION	KW-9996~Developmental protein	31	6.7685589519650602	4.6358705684513703E-2	ENSMUSG00000034701, ENSMUSG00000027210, ENSMUSG00000050295, ENSMUSG00000029231, ENSMUSG00000027230, ENSMUSG00000025158, ENSMUSG00000040249, ENSMUSG00000071350, ENSMUSG00000030082, ENSMUSG00000022240, ENSMUSG00000029710, ENSMUSG00000026249, ENSMUSG00000027938, ENSMUSG00000047414, ENSMUSG00000068079, ENSMUSG00000051367, ENSMUSG00000019789, ENSMUSG00000015957, ENSMUSG00000024134, ENSMUSG00000043969,…	Wnt11, Hey2, Tlk2, Zfp36l1, Ctnnd2, Six2, Rfng, Serpine2, Meis2, Creb3l1, Creb3l4, Arhgef2, Pdgfra, Ephb4, Sec61a1, Unc45a, Cspg4, Neurod1, Zfp57, Anpep, Lrp1, Emx2, Kctd11, Flrt2, Gli2, Foxc1, Six1, Tcf15, Setdb2, Sox2, Rtl1	236	808	8672	1.4098003020640999	0.96394600490392202	0.77824202023309796	0.77824202023309796	1	unclustered	unique_S3RS2_up
UP_KW_MOLECULAR_FUNCTION	KW-0217~Developmental protein	31	6.7685589519650602	4.6358705684513703E-2	ENSMUSG00000034701, ENSMUSG00000027210, ENSMUSG00000050295, ENSMUSG00000029231, ENSMUSG00000027230, ENSMUSG00000025158, ENSMUSG00000040249, ENSMUSG00000071350, ENSMUSG00000030082, ENSMUSG00000022240, ENSMUSG00000029710, ENSMUSG00000026249, ENSMUSG00000027938, ENSMUSG00000047414, ENSMUSG00000068079, ENSMUSG00000051367, ENSMUSG00000019789, ENSMUSG00000015957, ENSMUSG00000024134, ENSMUSG00000043969,…	Wnt11, Hey2, Tlk2, Zfp36l1, Ctnnd2, Six2, Rfng, Serpine2, Meis2, Creb3l1, Creb3l4, Arhgef2, Pdgfra, Ephb4, Sec61a1, Unc45a, Cspg4, Neurod1, Zfp57, Anpep, Lrp1, Emx2, Kctd11, Flrt2, Gli2, Foxc1, Six1, Tcf15, Setdb2, Sox2, Rtl1	236	808	8672	1.4098003020640999	0.96394600490392202	0.77824202023309796	0.77824202023309796	1	unclustered	unique_S3RS2_up
Downregulated
Category	Term	Count	%	PValue	Genes		List Total	Pop Hits	Pop Total	Fold Enrichment	Bonferroni	Benjamini	FDR	Direction	Cluster	Group
UP_KW_BIOLOGICAL_PROCESS	KW-1064~Adaptive immunity	11	2.3305084699999998	1.7852E-3	ENSMUSG00000074141, ENSMUSG00000020437, ENSMUSG00000023990, ENSMUSG00000015314, ENSMUSG00000022496, ENSMUSG00000040751, ENSMUSG00000030124, ENSMUSG00000037548, ENSMUSG00000029217, ENSMUSG00000019843	Slamf6, Fyn, Myo1g, Tnfrsf17, Tfeb, Tec, Lag3, H2-DMb2, Lat2, Il4i1	259	109	8440	3.2885834699999998	0.16063185999999999	0.17494953999999999	0.17494953999999999	-1	unclustered	unique_S3RS2_down
UP_KW_BIOLOGICAL_PROCESS	KW-0391~Immunity	23	4.8728813600000001	2.7723890000000001E-2	ENSMUSG00000036526, ENSMUSG00000034459, ENSMUSG00000074141, ENSMUSG00000025498, ENSMUSG00000023990, ENSMUSG00000022496, ENSMUSG00000029826, ENSMUSG00000040751, ENSMUSG00000029217, ENSMUSG00000001123, ENSMUSG00000069874, ENSMUSG00000071203, ENSMUSG00000020437, ENSMUSG00000070034, ENSMUSG00000015314, ENSMUSG00000078922, ENSMUSG00000037860, ENSMUSG00000037236, ENSMUSG00000017830, ENSMUSG00000030124,…	Lgals9, Slamf6, Dhx58, Fyn, Myo1g, Tnfrsf17, Tfeb, Irf7, Tec, Zc3hav1, Lag3, Ifit1, Card11, Matr3, H2-DMb2, Aim2, Lat2, Irgm2, Sp110, Naip5, Il4i1, Tgtp1	259	466	8440	1.6083649600000001	0.93641092999999997	1	1	-1	unclustered	unique_S3RS2_down
