## Additional File 9 for "Shank3 mutation disrupts the molecular signature of sleepiness across development"

### Sheet: all_P90_SD5
Upregulated
Category	Term	Count	%	PValue	Genes	Names	List Total	Pop Hits	Pop Total	Fold Enrichment	Bonferroni	Benjamini	FDR	Direction	Cluster	Group
UP_KW_BIOLOGICAL_PROCESS	KW-0804~Transcription	129	17.842323700000001	1.17E-5	ENSMUSG00000057469, ENSMUSG00000029279, ENSMUSG00000028341, ENSMUSG00000029439, ENSMUSG00000049323, ENSMUSG00000022361, ENSMUSG00000032280, ENSMUSG00000045515, ENSMUSG00000058392, ENSMUSG00000048118, ENSMUSG00000039081, ENSMUSG00000026604, ENSMUSG00000050714, ENSMUSG00000022528, ENSMUSG00000071256, ENSMUSG00000038025, ENSMUSG00000032329, ENSMUSG00000031585, ENSMUSG00000029265, ENSMUSG00000051495,…	Irf9, Klf4, Sec14l2, Ctcf, Cbfa2t3, Runx1t1, Mrtfb, Zfp790, Zfp715, Setdb1, Zfp334, Mafk, Uchl5, Hsf2, Cep290, Cnot6, Med7, Cnot8, Ern1, Ddx5, Per1, Zkscan3, Smad5, Zcchc9, Hmbox1, Zscan26, Zhx1, Hes1, Zbtb11, Nr4a1, Phf10, Taf8, Sox8, Mbd2, Mbd1, Sall3, Esrra, Taf5, Cnot9, Elk4, Parp1, Ptpn14, Gzf1, Casp8ap2, Nr4a3, Mllt3, Hivep3, Mycbp, Ppp1r8, Dr1, Brdt, Sfswap, Ncor2, Rasl11a, Bhlhe40, Dpf1, …	412	1878	8440	1.40714662	1.1489899999999999E-3	9.4200000000000002E-4	9.4200000000000002E-4	1	1	all_SD5_up
UP_KW_BIOLOGICAL_PROCESS	KW-0805~Transcription regulation	125	17.289073299999998	1.9199999999999999E-5	ENSMUSG00000057469, ENSMUSG00000029279, ENSMUSG00000028341, ENSMUSG00000029439, ENSMUSG00000049323, ENSMUSG00000022361, ENSMUSG00000032280, ENSMUSG00000045515, ENSMUSG00000058392, ENSMUSG00000048118, ENSMUSG00000039081, ENSMUSG00000026604, ENSMUSG00000050714, ENSMUSG00000022528, ENSMUSG00000071256, ENSMUSG00000038025, ENSMUSG00000032329, ENSMUSG00000031585, ENSMUSG00000029265, ENSMUSG00000051495,…	Irf9, Klf4, Sec14l2, Ctcf, Cbfa2t3, Runx1t1, Mrtfb, Zfp790, Zfp715, Setdb1, Zfp334, Mafk, Uchl5, Hsf2, Cep290, Cnot6, Med7, Cnot8, Ern1, Ddx5, Per1, Zkscan3, Smad5, Hmbox1, Zscan26, Zhx1, Hes1, Zbtb11, Nr4a1, Phf10, Taf8, Sox8, Mbd2, Mbd1, Sall3, Esrra, Taf5, Cnot9, Elk4, Parp1, Ptpn14, Gzf1, Casp8ap2, Nr4a3, Mllt3, Hivep3, Mycbp, Ppp1r8, Dr1, Brdt, Sfswap, Ncor2, Rasl11a, Bhlhe40, Dpf1, Mecp2, G…	412	1823	8440	1.40465146	1.8817700000000001E-3	9.4200000000000002E-4	9.4200000000000002E-4	1	1	all_SD5_up
UP_KW_MOLECULAR_FUNCTION	KW-0238~DNA-binding	91	12.586445400000001	2.5000000000000001E-4	ENSMUSG00000057469, ENSMUSG00000079215, ENSMUSG00000028341, ENSMUSG00000031393, ENSMUSG00000026048, ENSMUSG00000058230, ENSMUSG00000058594, ENSMUSG00000022361, ENSMUSG00000021395, ENSMUSG00000045515, ENSMUSG00000029478, ENSMUSG00000048118, ENSMUSG00000022601, ENSMUSG00000044786, ENSMUSG00000022528, ENSMUSG00000071256, ENSMUSG00000068154, ENSMUSG00000061360, ENSMUSG00000039473, ENSMUSG00000037652,…	Irf9, Klf4, Ctcf, Runx1t1, Zfp334, Mafk, Hsf2, Fos, Zkscan3, Spin1, Smad5, Polk, Hmbox1, Ccdc25, Zhx1, Hes1, Zbtb11, Nr4a1, Sox8, Mbd2, Mbd1, Sall3, Esrra, Faap100, Ercc5, Elk4, Parp1, Gzf1, Ddx20, Nr4a3, Mllt3, Ppp1r8, Dr1, Ncor2, Bhlhe40, Mecp2, Gtf2e2, Hmg20a, Zfp949, Csrnp1, Arid2, Tet3, Gtf3c4, Zfp146, Phc3, Egr2, Rara, Cramp1, Kmt2c, Ubn1, Zfp597, Zfp800, Zfp770, Safb2, Foxo4, Zfp36, Pou3f3…	407	1358	8672	1.4277970600000001	1.832626E-2	1.8743869999999999E-2	1.8743869999999999E-2	1	1	all_SD5_up
Annotation Cluster 2	Enrichment Score: 1.7634444783200596
Category	Term	Count	%	PValue	Genes		List Total	Pop Hits	Pop Total	Fold Enrichment	Bonferroni	Benjamini	FDR	Direction	Cluster	Group
KEGG_PATHWAY	mmu04931:Insulin resistance	11	1.52143845	7.6251499999999998E-3	ENSMUSG00000029992, ENSMUSG00000029053, ENSMUSG00000042010, ENSMUSG00000040618, ENSMUSG00000055980, ENSMUSG00000013663, ENSMUSG00000027665, ENSMUSG00000038205, ENSMUSG00000021025, ENSMUSG00000027932, ENSMUSG00000043733	Pten, Nfkbia, Pik3ca, Slc27a3, Prkcz, Gfpt1, Prkab2, Pck2, Acacb, Ptpn11, Irs1	274	99	6586	2.6707218199999998	0.88450561000000005	0.63795612000000002	0.63795612000000002	1	2	all_SD5_up
KEGG_PATHWAY	mmu04660:T cell receptor signaling pathway	11	1.52143845	9.99448E-3	ENSMUSG00000032058, ENSMUSG00000032475, ENSMUSG00000026626, ENSMUSG00000020349, ENSMUSG00000021250, ENSMUSG00000027665, ENSMUSG00000025199, ENSMUSG00000022781, ENSMUSG00000021025, ENSMUSG00000009621, ENSMUSG00000043733	Vav2, Ppp2ca, Nfkbia, Fos, Pak2, Chuk, Ppp2r5a, Pik3ca, Ppp2r1b, Nck1, Ptpn11	274	103	6586	2.5670044600000002	0.94114173000000001	0.63795612000000002	0.63795612000000002	1	2	all_SD5_up
KEGG_PATHWAY	mmu04068:FoxO signaling pathway	12	1.65975104	1.135153E-2	ENSMUSG00000055148, ENSMUSG00000021701, ENSMUSG00000000184, ENSMUSG00000042903, ENSMUSG00000040618, ENSMUSG00000055980, ENSMUSG00000013663, ENSMUSG00000027665, ENSMUSG00000025199, ENSMUSG00000048489, ENSMUSG00000032218, ENSMUSG00000038205	Ccnd2, Pten, Plk2, Chuk, Pik3ca, Ccnb2, Prkab2, Pck2, Foxo4, Depp1, Klf2, Irs1	274	121	6586	2.3837847600000002	0.96002255000000003	0.63795612000000002	0.63795612000000002	1	2	all_SD5_up
KEGG_PATHWAY	mmu04140:Autophagy - animal	14	1.9363762099999999	1.514341E-2	ENSMUSG00000055980, ENSMUSG00000004798, ENSMUSG00000027665, ENSMUSG00000049323, ENSMUSG00000020460, ENSMUSG00000041341, ENSMUSG00000038160, ENSMUSG00000020349, ENSMUSG00000020108, ENSMUSG00000020715, ENSMUSG00000013663, ENSMUSG00000018401, ENSMUSG00000037526, ENSMUSG00000034247	Ulk2, Pten, Mtmr4, Ddit4, Ppp2ca, Rps27a, Ern1, Pik3ca, Plekhm1, Atg14, Atg5, Atg2b, Smcr8, Irs1	274	160	6586	2.1031934300000001	0.98647351999999999	0.70921634	0.70921634	1	2	all_SD5_up
KEGG_PATHWAY	mmu04152:AMPK signaling pathway	10	1.38312586	4.4239109999999998E-2	ENSMUSG00000032058, ENSMUSG00000026626, ENSMUSG00000020349, ENSMUSG00000042010, ENSMUSG00000040618, ENSMUSG00000055980, ENSMUSG00000047187, ENSMUSG00000027665, ENSMUSG00000026878, ENSMUSG00000038205	Ppp2ca, Ppp2r5a, Rab14, Pik3ca, Ppp2r1b, Prkab2, Pck2, Acacb, Rab2a, Irs1	274	113	6586	2.1271235700000002	0.99999713000000001	1	1	1	2	all_SD5_up
KEGG_PATHWAY	mmu04920:Adipocytokine signaling pathway	7	0.96818811000000005	4.5314769999999997E-2	ENSMUSG00000042010, ENSMUSG00000040618, ENSMUSG00000055980, ENSMUSG00000025199, ENSMUSG00000038205, ENSMUSG00000021025, ENSMUSG00000043733	Nfkbia, Chuk, Prkab2, Pck2, Acacb, Ptpn11, Irs1	274	63	6586	2.6707218199999998	0.99999791000000005	1	1	1	2	all_SD5_up
Category	Term	Count	%	PValue	Genes		List Total	Pop Hits	Pop Total	Fold Enrichment	Bonferroni	Benjamini	FDR	Direction	Cluster	Group
KEGG_PATHWAY	mmu05202:Transcriptional misregulation in cancer	14	1.9363762102351301	8.18123253611951E-3	ENSMUSG00000006586, ENSMUSG00000057367, ENSMUSG00000000184, ENSMUSG00000028496, ENSMUSG00000028341, ENSMUSG00000042817, ENSMUSG00000024212, ENSMUSG00000026436, ENSMUSG00000068457, ENSMUSG00000021668, ENSMUSG00000019960, ENSMUSG00000037992, ENSMUSG00000020719, ENSMUSG00000037876	Ccnd2, Runx1t1, Dusp6, Ddx5, Polk, Mllt1, Elk4, Nr4a3, Mllt3, Jmjd1c, Rara, Flt3, Birc2, Uty	274	148	6586	2.2737226277372198	0.90139140575336496	0.63795611949310504	0.63795611949310504	1	unclustered	all_SD5_up
KEGG_PATHWAY	mmu04710:Circadian rhythm	6	0.829875518672199	1.07977458762324E-2	ENSMUSG00000036309, ENSMUSG00000020271, ENSMUSG00000038205, ENSMUSG00000020893, ENSMUSG00000022400, ENSMUSG00000030103	Fbxw11, Per1, Rbx1, Bhlhe40, Skp1, Prkab2	274	33	6586	4.3702720637027204	0.95318366123856102	0.63795611949310504	0.63795611949310504	1	unclustered	all_SD5_up
UP_KW_MOLECULAR_FUNCTION	KW-0223~Dioxygenase	10	1.3831258644536599	1.1170836276271801E-2	ENSMUSG00000034832, ENSMUSG00000068457, ENSMUSG00000018476, ENSMUSG00000028641, ENSMUSG00000019055, ENSMUSG00000057134, ENSMUSG00000051048, ENSMUSG00000038025, ENSMUSG00000058709, ENSMUSG00000037876	Kdm6b, Plod1, P3h1, Tet3, Jmjd1c, Phf2, P4ha3, Ado, Egln2, Uty	407	79	8672	2.6971044692563599	0.56451446615090894	0.41890636036019302	0.41890636036019302	1	unclustered	all_SD5_up
KEGG_PATHWAY	mmu05132:Salmonella infection	18	2.48962655601659	1.8337877677181199E-2	ENSMUSG00000057367, ENSMUSG00000036309, ENSMUSG00000030660, ENSMUSG00000026341, ENSMUSG00000027782, ENSMUSG00000061244, ENSMUSG00000021250, ENSMUSG00000026499, ENSMUSG00000027665, ENSMUSG00000025199, ENSMUSG00000026447, ENSMUSG00000021025, ENSMUSG00000024603, ENSMUSG00000038039, ENSMUSG00000058927, ENSMUSG00000047193, ENSMUSG00000034247, ENSMUSG00000018932	Map2k3, Nfkbia, Fos, Dctn4, Chuk, Actr3, Pik3c2b, Acbd3, Pik3ca, Kpna4, Pik3c2a, Plekhm1, Skp1, Gcc2, Dync2h1, Birc2, Gm10053, Exoc5	274	236	6586	1.83329209451936	0.99458880012425399	0.73613480389827701	0.73613480389827701	1	unclustered	all_SD5_up
UP_KW_BIOLOGICAL_PROCESS	KW-0833~Ubl conjugation pathway	45	6.2240663900414903	2.18356368830981E-2	ENSMUSG00000029397, ENSMUSG00000028560, ENSMUSG00000057367, ENSMUSG00000032244, ENSMUSG00000036309, ENSMUSG00000005362, ENSMUSG00000029312, ENSMUSG00000056153, ENSMUSG00000058594, ENSMUSG00000066415, ENSMUSG00000048379, ENSMUSG00000040102, ENSMUSG00000047539, ENSMUSG00000043415, ENSMUSG00000020387, ENSMUSG00000022400, ENSMUSG00000046269, ENSMUSG00000028309, ENSMUSG00000037075, ENSMUSG00000034342,…	Rmnd5b, Crbn, Uchl5, Trim37, Fbxw11, Jade2, Klhdc2, Rbx1, Mib1, Trip12, Usp8, Rnf115, Rnf20, Usp1, Dyrk2, Klhl8, Rchy1, Fbxl14, Fem1b, Usp37, Cbl, Fbxo45, Skp1, Siah2, Topors, Rnf139, Wdtc1, Egr2, Usp38, Cdc16, Otud7b, Ube2h, Spsb1, Klhl42, Otud1, Kctd21, Usp27x, Fbxo28, Socs4, Gan, Socs6, Birc2, Fbh1, Klhl24, Msl2	412	665	8440	1.3862325717205599	0.88508943362577597	0.71329747151453904	0.71329747151453904	1	unclustered	all_SD5_up
KEGG_PATHWAY	mmu00562:Inositol phosphate metabolism	8	1.1065006915629301	2.51479197359941E-2	ENSMUSG00000031918, ENSMUSG00000030660, ENSMUSG00000021987, ENSMUSG00000013663, ENSMUSG00000027665, ENSMUSG00000018401, ENSMUSG00000026447, ENSMUSG00000060733	Pten, Mtmr4, Mtmr6, Pik3c2b, Pik3ca, Pik3c2a, Mtmr2, Ipmk	274	70	6586	2.74702815432742	0.99924016407509797	0.88332068072679504	0.88332068072679504	1	unclustered	all_SD5_up
UP_KW_MOLECULAR_FUNCTION	KW-0344~Guanine-nucleotide releasing factor	14	1.9363762102351301	2.70254452608133E-2	ENSMUSG00000040818, ENSMUSG00000028121, ENSMUSG00000031093, ENSMUSG00000042328, ENSMUSG00000049323, ENSMUSG00000026867, ENSMUSG00000021892, ENSMUSG00000009621, ENSMUSG00000021895, ENSMUSG00000037172, ENSMUSG00000038371, ENSMUSG00000032946, ENSMUSG00000038658, ENSMUSG00000031511	Vav2, Sh3bp5, Arhgef3, Gapvd1, Bcar3, Dock11, Arhgef7, Rasgrp2, Dennd11, Sbf2, Ric1, Dennd6a, Hps4, Smcr8	407	153	8672	1.9496715967304199	0.86832306097883705	0.67563613152033197	0.67563613152033197	1	unclustered	all_SD5_up
KEGG_PATHWAY	mmu04114:Oocyte meiosis	10	1.3831258644536599	3.8251395314014697E-2	ENSMUSG00000032058, ENSMUSG00000036309, ENSMUSG00000026626, ENSMUSG00000020349, ENSMUSG00000020271, ENSMUSG00000032218, ENSMUSG00000038416, ENSMUSG00000024974, ENSMUSG00000020431, ENSMUSG00000022400	Fbxw11, Ppp2ca, Adcy1, Rbx1, Smc3, Ppp2r5a, Ppp2r1b, Ccnb2, Skp1, Cdc16	274	110	6586	2.1851360318513602	0.999983275185791	1	1	1	unclustered	all_SD5_up
KEGG_PATHWAY	mmu04390:Hippo signaling pathway	12	1.65975103734439	4.6522019287884603E-2	ENSMUSG00000032058, ENSMUSG00000057367, ENSMUSG00000040021, ENSMUSG00000044674, ENSMUSG00000000184, ENSMUSG00000020349, ENSMUSG00000049791, ENSMUSG00000048285, ENSMUSG00000029053, ENSMUSG00000021835, ENSMUSG00000020271, ENSMUSG00000021782	Ccnd2, Fbxw11, Ppp2ca, Dlg5, Bmp4, Prkcz, Ppp2r1b, Lats1, Fzd1, Frmd6, Fzd4, Birc2	274	150	6586	1.92291970802919	0.99999853577306697	1	1	1	unclustered	all_SD5_up
Downregulated
Category	Term	Count	%	PValue	Genes		List Total	Pop Hits	Pop Total	Fold Enrichment	Bonferroni	Benjamini	FDR	Direction	Cluster	Group
UP_KW_MOLECULAR_FUNCTION	KW-0297~G-protein coupled receptor	18	3.2028469750889599	7.9943842364747601E-3	ENSMUSG00000053164, ENSMUSG00000033774, ENSMUSG00000032860, ENSMUSG00000049551, ENSMUSG00000032492, ENSMUSG00000063234, ENSMUSG00000028950, ENSMUSG00000026525, ENSMUSG00000000562, ENSMUSG00000043953, ENSMUSG00000042793, ENSMUSG00000068037, ENSMUSG00000047875, ENSMUSG00000046793, ENSMUSG00000045087, ENSMUSG00000034881, ENSMUSG00000036437	Adora3, Opn3, Tas1r1, Pth1r, P2ry2, Npbwr1, Tbxa2r, Npy1r, Lgr6, Ccrl2, S1pr5, Gpr61, Gpr157, Fzd9, Gpr21, Gpr84, Mas1	278	279	8672	2.0125319099559	0.42062348337363598	0.55161251231675801	0.55161251231675801	-1	unclustered	all_SD5_down
UP_KW_MOLECULAR_FUNCTION	KW-0807~Transducer	20	3.5587188612099601	1.66296871183623E-2	ENSMUSG00000053164, ENSMUSG00000033774, ENSMUSG00000032860, ENSMUSG00000049551, ENSMUSG00000032492, ENSMUSG00000063234, ENSMUSG00000028950, ENSMUSG00000026525, ENSMUSG00000060787, ENSMUSG00000000562, ENSMUSG00000043953, ENSMUSG00000042793, ENSMUSG00000068037, ENSMUSG00000047875, ENSMUSG00000043004, ENSMUSG00000046793, ENSMUSG00000045087, ENSMUSG00000034881, ENSMUSG00000036437	Adora3, Opn3, Tas1r1, Pth1r, P2ry2, Npbwr1, Tbxa2r, Npy1r, Lgr6, Gng2, Ccrl2, S1pr5, Gpr61, Gpr157, Fzd9, Gpr21, Or4d1, Gpr84, Mas1	278	350	8672	1.7825282631038	0.68028549836662799	0.57372420558349901	0.57372420558349901	-1	unclustered	all_SD5_down
KEGG_PATHWAY	mmu05225:Hepatocellular carcinoma	11	1.9572953736654799	2.37621221017601E-2	ENSMUSG00000023018, ENSMUSG00000067199, ENSMUSG00000022105, ENSMUSG00000018983, ENSMUSG00000060803, ENSMUSG00000049551, ENSMUSG00000027671, ENSMUSG00000020516, ENSMUSG00000025068, ENSMUSG00000055799, ENSMUSG00000025369	E2f2, Rps6kb1, Rb1, Smarcd1, Gsto1, Smarcc2, Actl6a, Fzd9, Tcf7l1, Gstp1, Frat1	199	162	6586	2.2472237731869198	0.99825139098643401	1	1	-1	unclustered	all_SD5_down
KEGG_PATHWAY	mmu00534:Glycosaminoglycan biosynthesis - heparan sulfate / heparin	4	0.71174377224199203	3.4043064844226902E-2	ENSMUSG00000051022, ENSMUSG00000020868, ENSMUSG00000050796, ENSMUSG00000061731	Xylt2, B3galt6, Hs3st1, Ext1	199	24	6586	5.5159128978224397	0.99989313144704195	1	1	-1	unclustered	all_SD5_down

### Sheet: all_P90_RS2
Upregulated
Category	Term	Count	%	PValue	Genes	Names	List Total	Pop Hits	Pop Total	Fold Enrichment	Bonferroni	Benjamini	FDR	Direction	Cluster	Group
UP_KW_MOLECULAR_FUNCTION	KW-0689~Ribosomal protein	10	3.9840637450199199	7.3537945936008695E-4	ENSMUSG00000023723, ENSMUSG00000058546, ENSMUSG00000057841, ENSMUSG00000054312, ENSMUSG00000024829, ENSMUSG00000049751, ENSMUSG00000021607, ENSMUSG00000034880, ENSMUSG00000046756, ENSMUSG00000030037	Mrpl36, Mrps23, Mrpl21, Mrpl53, Mrpl34, Mrps7, Rpl36al, Mrps21, Rpl32, Rpl23a	122	175	8672	4.0618266978922701	3.8239143487442499E-2	3.9710490805444698E-2	3.9710490805444698E-2	1	1	all_RS2_up
UP_KW_MOLECULAR_FUNCTION	KW-0687~Ribonucleoprotein	12	4.7808764940239001	1.89154925950386E-3	ENSMUSG00000023723, ENSMUSG00000058546, ENSMUSG00000057841, ENSMUSG00000054312, ENSMUSG00000000568, ENSMUSG00000024829, ENSMUSG00000049751, ENSMUSG00000021607, ENSMUSG00000034880, ENSMUSG00000051695, ENSMUSG00000046756, ENSMUSG00000030037	Hnrnpd, Mrpl36, Mrps23, Mrpl21, Mrpl53, Mrpl34, Mrps7, Rpl36al, Pcbp1, Mrps21, Rpl32, Rpl23a	122	282	8672	3.0247645622602	9.5476548042204207E-2	5.1071830006604299E-2	5.1071830006604299E-2	1	1	all_RS2_up
KEGG_PATHWAY	mmu03010:Ribosome	8	3.1872509960159299	4.3950718662282198E-3	ENSMUSG00000058546, ENSMUSG00000057841, ENSMUSG00000054312, ENSMUSG00000024829, ENSMUSG00000049751, ENSMUSG00000021607, ENSMUSG00000034880, ENSMUSG00000046756	Mrpl36, Mrpl21, Mrpl34, Mrps7, Rpl36al, Mrps21, Rpl32, Rpl23a	103	133	6586	3.8461201547558201	0.52288581858813199	0.73397700166011404	0.73397700166011404	1	1	all_RS2_up
Category	Term	Count	%	PValue	Genes		List Total	Pop Hits	Pop Total	Fold Enrichment	Bonferroni	Benjamini	FDR	Direction	Cluster	Group
UP_KW_MOLECULAR_FUNCTION	KW-0694~RNA-binding	17	6.7729083665338603	1.7278988195916001E-2	ENSMUSG00000058546, ENSMUSG00000027184, ENSMUSG00000041319, ENSMUSG00000027981, ENSMUSG00000028034, ENSMUSG00000031590, ENSMUSG00000034818, ENSMUSG00000025134, ENSMUSG00000008658, ENSMUSG00000043962, ENSMUSG00000041203, ENSMUSG00000041346, ENSMUSG00000027968, ENSMUSG00000015023, ENSMUSG00000038374, ENSMUSG00000000568, ENSMUSG00000051695	Hnrnpd, Rbfox1, Ddx19a, Alyref, Caprin1, Larp7, Rnpc3, Fubp1, Frg1, Celf5, Rbm8a, Trir, Thoc6, Wrap53, Thrap3, Pcbp1, Rpl23a	122	646	8672	1.8705780845556499	0.60298874284385395	0.31102178752648801	0.31102178752648801	1	unclustered	all_RS2_up
UP_KW_BIOLOGICAL_PROCESS	KW-0053~Apoptosis	15	5.9760956175298796	2.1041056011491598E-2	ENSMUSG00000035900, ENSMUSG00000030330, ENSMUSG00000041319, ENSMUSG00000028563, ENSMUSG00000029681, ENSMUSG00000003068, ENSMUSG00000042675, ENSMUSG00000026822, ENSMUSG00000021486, ENSMUSG00000006335, ENSMUSG00000035086, ENSMUSG00000030538, ENSMUSG00000058638, ENSMUSG00000036932, ENSMUSG00000019579	Stk11, Tfpt, Mydgf, Prelid1, Lcn2, Tm2d1, Bcl7b, Ing4, Cib1, Becn1, Gramd4, Aifm1, Thoc6, Ypel3, Zfp110	140	466	8440	1.9405272838749199	0.82514130162160704	1	1	1	unclustered	all_RS2_up
UP_KW_BIOLOGICAL_PROCESS	KW-0508~mRNA splicing	10	3.9840637450199199	4.1413804653498101E-2	ENSMUSG00000027968, ENSMUSG00000041319, ENSMUSG00000038374, ENSMUSG00000031590, ENSMUSG00000041777, ENSMUSG00000025134, ENSMUSG00000008658, ENSMUSG00000024007, ENSMUSG00000043962, ENSMUSG00000021179	Rbfox1, Nrde2, Ppil1, Alyref, Larp7, Frg1, Rbm8a, Thoc6, Cir1, Thrap3	140	280	8440	2.15306122448979	0.968828624061292	1	1	1	unclustered	all_RS2_up
Downregulated
Category	Term	Count	%	PValue	Genes		List Total	Pop Hits	Pop Total	Fold Enrichment	Bonferroni	Benjamini	FDR	Direction	Cluster	Group
UP_KW_MOLECULAR_FUNCTION	KW-0723~Serine/threonine-protein kinase	14	4.5016077170418001	2.85121214268023E-2	ENSMUSG00000027177, ENSMUSG00000028028, ENSMUSG00000003228, ENSMUSG00000000532, ENSMUSG00000020385, ENSMUSG00000007613, ENSMUSG00000061578, ENSMUSG00000028708, ENSMUSG00000038481, ENSMUSG00000032409, ENSMUSG00000024948, ENSMUSG00000021918, ENSMUSG00000031303, ENSMUSG00000031698	Acvr1b, Grk5, Tgfbr1, Clk4, Nek4, Map4k2, Hipk3, Alpk1, Mknk1, Map3k15, Mylk3, Atr, Cdk19, Ksr2	170	370	8672	1.9301748807631101	0.81852960446844103	1	1	-1	unclustered	all_RS2_down
KEGG_PATHWAY	mmu04510:Focal adhesion	9	2.89389067524115	3.03060719171846E-2	ENSMUSG00000058325, ENSMUSG00000027111, ENSMUSG00000022505, ENSMUSG00000091345, ENSMUSG00000024241, ENSMUSG00000025278, ENSMUSG00000031955, ENSMUSG00000006699, ENSMUSG00000031698	Cdc42, Emp2, Sos1, Flnb, Itga6, Mylk3, Bcar1, Dock1, Col6a5	125	195	6586	2.4317538461538399	0.99915671276405704	1	1	-1	unclustered	all_RS2_down
KEGG_PATHWAY	mmu04141:Protein processing in endoplasmic reticulum	8	2.5723472668810201	3.08810925217297E-2	ENSMUSG00000020986, ENSMUSG00000023826, ENSMUSG00000039100, ENSMUSG00000030104, ENSMUSG00000025887, ENSMUSG00000118664, ENSMUSG00000036646, ENSMUSG00000037306	Sec23a, Prkn, Casp12, Edem1, Man1b1, Man1c1, Marchf6, Tusc3	125	160	6586	2.6343999999999999	0.99926425834221999	1	1	-1	unclustered	all_RS2_down
UP_KW_MOLECULAR_FUNCTION	KW-0808~Transferase	45	14.469453376205699	4.0345437247102399E-2	ENSMUSG00000089917, ENSMUSG00000053465, ENSMUSG00000027199, ENSMUSG00000027177, ENSMUSG00000022186, ENSMUSG00000022043, ENSMUSG00000028028, ENSMUSG00000000532, ENSMUSG00000003228, ENSMUSG00000028664, ENSMUSG00000020385, ENSMUSG00000020661, ENSMUSG00000028708, ENSMUSG00000050737, ENSMUSG00000038481, ENSMUSG00000039470, ENSMUSG00000032409, ENSMUSG00000024948, ENSMUSG00000020707, ENSMUSG00000021918,…	Mid2, Acvr1b, Kmt2a, Grk5, Itpkc, Tgfbr1, Ube2z, Pank3, Pdk4, Clk4, Dnmt3a, Rnf135, Elovl2, Nek4, Trim35, Oxct1, Cers5, Prkn, Map4k2, Upp2, Hipk3, Gatm, Alpk1, Ephb2, Mknk1, Ppat, Ate1, Map3k15, Mylk3, Atr, Nmnat3, Nat8f2, Neurl1b, Mgat5, Marchf1, Tent4b, Cdk19, Marchf6, Zdhhc2, Ankib1, Ptges, Hs6st3, Nsd2, Ksr2, Uckl1	170	1759	8672	1.3050195632545201	0.91193952588677896	1	1	-1	unclustered	all_RS2_down
KEGG_PATHWAY	mmu00513:Various types of N-glycan biosynthesis	4	1.2861736334405101	4.3922072384284298E-2	ENSMUSG00000021665, ENSMUSG00000118664, ENSMUSG00000036646, ENSMUSG00000037306	Hexb, Man1b1, Man1c1, Tusc3	125	42	6586	5.0179047619047603	0.99996738201231905	1	1	-1	unclustered	all_RS2_down
