## Additional File 11 for "Shank3 mutation disrupts the molecular signature of sleepiness across development"

### Sheet: BLvsSD_WT_P24
TIME IN STATE, BL compared to SD, WT MICE P24
WAKE During LIGHT PERIOD												WAKE During DARK PERIOD
	SumSq	DF	MeanSq	F	pValue								SumSq	DF	MeanSq	F	pValue
(Intercept)	14.865	1	14.865	1151.28	6.21816e-10							(Intercept)	57.1749	1	57.1749	2536.18	2.67653e-11
BLorSD	0.0535065	1	0.0535065	4.14403	0.0761817							BLorSD	0.0719212	1	0.0719212	3.1903	0.111897
Error	0.103294	8	0.0129117	1	0.5							Error	0.18035	8	0.0225437	1	0.5
(Intercept):Time	0.992442	8	0.124055	2.87912	0.00840981							(Intercept):Time	2.27832	11	0.20712	3.30556	0.000783176
BLorSD:Time	0.260944	8	0.0326181	0.757011	0.641378							BLorSD:Time	0.561388	11	0.0510352	0.814506	0.625594
Error(Time)	2.75763	64	0.043088	1	0.5							Error(Time)	5.5139	88	0.062658	1	0.5
NREM During LIGHT PERIOD												NREM During DARK PERIOD
	SumSq	DF	MeanSq	F	pValue								SumSq	DF	MeanSq	F	pValue
(Intercept)	22.3713	1	22.3713	2847.34	1.68684e-11							(Intercept)	8.25242	1	8.25242	508.026	1.58944e-08
BLorSD	0.0567511	1	0.0567511	7.22309	0.0275999							BLorSD	0.0617541	1	0.0617541	3.80163	0.0870221
Error	0.0628553	8	0.00785691	1	0.5							Error	0.129953	8	0.0162441	1	0.5
(Intercept):Time	0.684714	8	0.0855892	2.84067	0.0091759							(Intercept):Time	1.48944	11	0.135404	3.01949	0.00185346
BLorSD:Time	0.236912	8	0.029614	0.982874	0.457644							BLorSD:Time	0.351685	11	0.0319713	0.712959	0.723168
Error(Time)	1.92832	64	0.03013	1	0.5							Error(Time)	3.9462	88	0.0448431	1	0.5
REM During LIGHT PERIOD												REM During DARK PERIOD
	SumSq	DF	MeanSq	F	pValue								SumSq	DF	MeanSq	F	pValue
(Intercept)	0.811195	1	0.811195	121.349	4.10402e-06							(Intercept)	0.269906	1	0.269906	249.324	2.58684e-07
BLorSD	4.61454e-05	1	4.61454e-05	0.006903	0.935826							BLorSD	0.000403333	1	0.000403333	0.372577	0.55854
Error	0.0534787	8	0.00668484	1	0.5							Error	0.00866041	8	0.00108255	1	0.5
(Intercept):Time	0.0714904	8	0.0089363	3.68715	0.00135779							(Intercept):Time	0.0875923	11	0.00796294	4.01035	9.49083e-05
BLorSD:Time	0.0168948	8	0.00211186	0.87136	0.545248							BLorSD:Time	0.0316335	11	0.00287577	1.44831	0.166077
Error(Time)	0.155112	64	0.00242363	1	0.5							Error(Time)	0.174733	88	0.0019856	1	0.5
Post hoc comparison t-test
WAKE												WAKE During Dark Period
Time	BLorSD_1	BLorSD_2	Difference	StdErr	pValue	Lower	Upper					Time	BLorSD_1	BLorSD_2	Difference	StdErr	pValue	Lower	Upper
NREM During Light Period												NREM During Dark Period
Time	BLorSD_1	BLorSD_2	Difference	StdErr	pValue	Lower	Upper					Time	BLorSD_1	BLorSD_2	Difference	StdErr	pValue	Lower	Upper
'4'	'0'	'1'	0.0535556	0.101842	0.689897	-0.181293	0.288404
'5'	'0'	'1'	-0.268222	0.125187	0.580658	-0.556904	0.0204597
'6'	'0'	'1'	-0.141111	0.126496	0.689897	-0.432811	0.150589
'7'	'0'	'1'	-0.0855556	0.128758	0.689897	-0.382473	0.211362
'8'	'0'	'1'	-0.0564444	0.105639	0.689897	-0.300049	0.18716
'9'	'0'	'1'	0.066	0.103801	0.689897	-0.173366	0.305366
'10'	'0'	'1'	-0.0691111	0.113234	0.689897	-0.330229	0.192007
'11'	'0'	'1'	0.0553333	0.0420617	0.689897	-0.0416611	0.152328
'12'	'0'	'1'	-0.00644444	0.0664045	0.925075	-0.159573	0.146685
REM During Light Period												REM During Dark Period
Time	BLorSD_1	BLorSD_2	Difference	StdErr	pValue	Lower	Upper					Time	BLorSD_1	BLorSD_2	Difference	StdErr	pValue	Lower	Upper

### Sheet: BLvsSD_S3_P24
TIME IN STATE, BL compared to SD, S3 MICE P24
WAKE During LIGHT PERIOD												WAKE During DARK PERIOD
	SumSq	DF	MeanSq	F	pValue								SumSq	DF	MeanSq	F	pValue
(Intercept)	17.2649	1	17.2649	2053.39	6.59292e-13							(Intercept)	82.7797	1	82.7797	5822.43	3.6489e-15
BLorSD	0.00165936	1	0.00165936	0.197355	0.666324							BLorSD	0.00351166	1	0.00351166	0.246998	0.629941
Error	0.0840801	10	0.00840801	1	0.5							Error	0.142174	10	0.0142174	1	0.5
(Intercept):Time	0.548933	8	0.0686166	1.72629	0.104941							(Intercept):Time	2.68646	11	0.244224	4.00479	6.41886e-05
BLorSD:Time	0.409819	8	0.0512273	1.2888	0.261226							BLorSD:Time	0.261376	11	0.0237615	0.389641	0.957656
Error(Time)	3.17985	80	0.0397481	1	0.5							Error(Time)	6.70812	110	0.0609829	1	0.5
NREM During LIGHT PERIOD												NREM During DARK PERIOD
	SumSq	DF	MeanSq	F	pValue								SumSq	DF	MeanSq	F	pValue
(Intercept)	20.9616	1	20.9616	1197.8	9.60797e-12							(Intercept)	4.51956	1	4.51956	404.93	2.02132e-09
BLorSD	0.0150652	1	0.0150652	0.860862	0.375349							BLorSD	0.0012642	1	0.0012642	0.113266	0.743412
Error	0.175001	10	0.0175001	1	0.5							Error	0.111613	10	0.0111613	1	0.5
(Intercept):Time	0.276528	8	0.0345659	1.60808	0.135581							(Intercept):Time	1.32074	11	0.120067	3.66657	0.000188635
BLorSD:Time	0.25613	8	0.0320163	1.48946	0.174182							BLorSD:Time	0.124669	11	0.0113335	0.346099	0.972918
Error(Time)	1.71961	80	0.0214952	1	0.5							Error(Time)	3.60211	110	0.0327465	1	0.5
REM During LIGHT PERIOD												REM During DARK PERIOD
	SumSq	DF	MeanSq	F	pValue								SumSq	DF	MeanSq	F	pValue
(Intercept)	2.74741	1	2.74741	267.396	1.52134e-08							(Intercept)	0.600338	1	0.600338	345.118	4.40954e-09
BLorSD	0.0265846	1	0.0265846	2.5874	0.138796							BLorSD	0.000597531	1	0.000597531	0.343505	0.570804
Error	0.102747	10	0.0102747	1	0.5							Error	0.0173951	10	0.00173951	1	0.5
(Intercept):Time	0.130815	8	0.0163519	3.10999	0.00414849							(Intercept):Time	0.252589	11	0.0229626	4.75457	6.02754e-06
BLorSD:Time	0.0582323	8	0.00727904	1.38441	0.216052							BLorSD:Time	0.037729	11	0.00342991	0.710186	0.72657
Error(Time)	0.420629	80	0.00525787	1	0.5							Error(Time)	0.531255	110	0.00482959	1	0.5
Post hoc comparison t-test
WAKE												WAKE During Dark Period
												Time	BLorSD_1	BLorSD_2	Difference	StdErr	pValue	pValueAdj	Lower	Upper
NREM During Light Period												NREM During Dark Period
Time	BLorSD_1	BLorSD_2	Difference	StdErr	pValue	pValueAdj	Lower	Upper				Time	BLorSD_1	BLorSD_2	Difference	StdErr	pValue	pValueAdj	Lower	Upper
REM During Light Period												REM During Dark Period
Time	BLorSD_1	BLorSD_2	Difference	StdErr	pValue	pValueAdj	Lower	Upper				Time	BLorSD_1	BLorSD_2	Difference	StdErr	pValue	pValueAdj	Lower	Upper
postHocs_TIS_Males

### Sheet: BLvsSD_WT_P30
TIME IN STATE, BL compared to SD, WT MICE P30
WAKE During LIGHT PERIOD												WAKE During DARK PERIOD
	SumSq	DF	MeanSq	F	pValue								SumSq	DF	MeanSq	F	pValue
(Intercept)	16.7762	1	16.7762	636.072	2.2005e-10							(Intercept)	71.0899	1	71.0899	2267.9	4.02e-13
BLorSD	9.4662e-05	1	9.4662e-05	0.0036	0.9534							BLorSD	0.232	1	0.232	7.4013	0.0215
Error	0.2637	10	0.0264	1	0.5							Error	0.3135	10	0.0313	1	0.5
(Intercept):Time	0.4153	8	0.0519	1.1253	0.3556							(Intercept):Time	1.8632	11	0.1694	2.0028	0.0346
BLorSD:Time	0.1984	8	0.0248	0.5377	0.8248							BLorSD:Time	0.8794	11	0.0799	0.9453	0.5005
Error(Time)	3.6909	80	0.0461	1	0.5							Error(Time)	9.3027	110	0.0846	1	0.5
NREM During LIGHT PERIOD												NREM During DARK PERIOD
	SumSq	DF	MeanSq	F	pValue								SumSq	DF	MeanSq	F	pValue
(Intercept)	29.8434	1	29.8434	1041.1	1.9258e-11							(Intercept)	10.2958	1	10.2958	337.622	4.9072e-09
BLorSD	0.0028	1	0.0028	0.0985	0.7601							BLorSD	0.1609	1	0.1609	5.276	0.0445
Error	0.2867	10	0.0287	1	0.5							Error	0.3049	10	0.0305	1	0.5
(Intercept):Time	0.3708	8	0.0463	1.4842	0.1761							(Intercept):Time	1.35	11	0.1227	1.8262	0.0578
BLorSD:Time	0.1597	8	0.02	0.6391	0.7426							BLorSD:Time	0.7207	11	0.0655	0.9749	0.4735
Error(Time)	2.4984	80	0.0312	1	0.5							Error(Time)	7.3925	110	0.0672	1	0.5
REM During LIGHT PERIOD												REM During DARK PERIOD
	SumSq	DF	MeanSq	F	pValue								SumSq	DF	MeanSq	F	pValue
(Intercept)	0.6889	1	0.6889	72.9116	6.6234e-06							(Intercept)	0.1286	1	0.1286	76.5506	5.3307e-06
BLorSD	0.0036	1	0.0036	0.3781	0.5524							BLorSD	0.0063	1	0.0063	3.7481	0.0816
Error	0.0945	10	0.0094	1	0.5							Error	0.0168	10	0.0017	1	0.5
(Intercept):Time	0.024	8	0.003	1.1752	0.3244							(Intercept):Time	0.0509	11	0.0046	2.8956	0.0022
BLorSD:Time	0.0191	8	0.0024	0.9393	0.4893							BLorSD:Time	0.013	11	0.0012	0.7374	0.7006
Error(Time)	0.2038	80	0.0025	1	0.5							Error(Time)	0.1756	110	0.0016	1	0.5
Post hoc comparison t-test
WAKE												WAKE During Dark Period
Time	BLorSD_1	BLorSD_2	Difference	StdErr	pValue	Lower	Upper					Time	BLorSD_1	BLorSD_2	Difference	StdErr	pValue	Lower	Upper
												13	0	1	0.0896	0.0567	0.5792	-0.0366	0.2159
												14	0	1	0.2228	0.1162	0.5048	-0.0361	0.4816
												15	0	1	-0.1926	0.1586	0.7458	-0.5459	0.1607
												16	0	1	0.1767	0.1655	0.7458	-0.192	0.5453
												17	0	1	0.1813	0.201	0.7766	-0.2666	0.6292
												18	0	1	0.1024	0.1698	0.9204	-0.2759	0.4807
												19	0	1	0.0724	0.196	0.9204	-0.3644	0.5092
												20	0	1	0.4333	0.152	0.2065	0.0947	0.772
												21	0	1	-0.0374	0.1592	0.9204	-0.3921	0.3173
												22	0	1	-0.0265	0.1931	0.9204	-0.4568	0.4039
												23	0	1	0.017	0.1661	0.9204	-0.3532	0.3872
												24	0	1	-0.0757	0.1741	0.9204	-0.4637	0.3122
NREM During Light Period												NREM During Dark Period
Time	BLorSD_1	BLorSD_2	Difference	StdErr	pValue	Lower	Upper					Time	BLorSD_1	BLorSD_2	Difference	StdErr	pValue	Lower	Upper
												13	0	1	-0.0811	0.0545	0.6699	-0.2025	0.0403
												14	0	1	-0.2091	0.1114	0.5403	-0.4573	0.0392
												15	0	1	0.1757	0.1466	0.7198	-0.151	0.5024
												16	0	1	-0.1407	0.1467	0.7198	-0.4675	0.1861
												17	0	1	-0.1796	0.1799	0.7198	-0.5804	0.2212
												18	0	1	-0.0624	0.1543	0.8961	-0.4062	0.2814
												19	0	1	-0.0559	0.1685	0.8961	-0.4313	0.3194
												20	0	1	-0.3817	0.1291	0.1726	-0.6693	-0.094
												21	0	1	0.0481	0.1402	0.8961	-0.2643	0.3606
												22	0	1	0.033	0.1623	0.9197	-0.3286	0.3945
												23	0	1	-0.0143	0.1552	0.9286	-0.3601	0.3316
												24	0	1	0.0657	0.164	0.8961	-0.2996	0.4311
REM During Light Period												REM During Dark Period
Time	BLorSD_1	BLorSD_2	Difference	StdErr	pValue	Lower	Upper					Time	BLorSD_1	BLorSD_2	Difference	StdErr	pValue	Lower	Upper
postHocs_TIS_Males

### Sheet: BLvsSD_S3_P30
TIME IN STATE, BL compared to SD, S3 MICE P30
WAKE During LIGHT PERIOD												WAKE During DARK PERIOD
	SumSq	DF	MeanSq	F	pValue								SumSq	DF	MeanSq	F	pValue
(Intercept)	19.6561	1	19.6561	610.058	2.7032e-10							(Intercept)	90.978	1	90.978	3537.3	4.3866e-14
BLorSD	7.8749e-05	1	7.8749e-05	0.0024	0.9615							BLorSD	0.0031	1	0.0031	0.1204	0.7358
Error	0.3222	10	0.0322	1	0.5							Error	0.2572	10	0.0257	1	0.5
(Intercept):Time	0.8734	8	0.1092	1.8801	0.0746							(Intercept):Time	1.5478	11	0.1407	3.0621	0.0013
BLorSD:Time	0.8709	8	0.1089	1.8749	0.0755							BLorSD:Time	0.5865	11	0.0533	1.1603	0.323
Error(Time)	4.6453	80	0.0581	1	0.5							Error(Time)	5.0546	110	0.046	1	0.5
NREM During LIGHT PERIOD												NREM During DARK PERIOD
	SumSq	DF	MeanSq	F	pValue								SumSq	DF	MeanSq	F	pValue
(Intercept)	23.0013	1	23.0013	1399	4.4442e-12							(Intercept)	3.859	1	3.859	190.881	7.6845e-08
BLorSD	0.0019	1	0.0019	0.1163	0.7401							BLorSD	0.0065	1	0.0065	0.3225	0.5827
Error	0.1644	10	0.0164	1	0.5							Error	0.2022	10	0.0202	1	0.5
(Intercept):Time	0.4788	8	0.0598	1.6361	0.1277							(Intercept):Time	0.9565	11	0.087	3.0523	0.0013
BLorSD:Time	0.5214	8	0.0652	1.7817	0.0929							BLorSD:Time	0.3589	11	0.0326	1.1454	0.3338
Error(Time)	2.9265	80	0.0366	1	0.5							Error(Time)	3.1336	110	0.0285	1	0.5
REM During LIGHT PERIOD												REM During DARK PERIOD
	SumSq	DF	MeanSq	F	pValue								SumSq	DF	MeanSq	F	pValue
(Intercept)	1.3504	1	1.3504	202.982	5.7287e-08							(Intercept)	0.2473	1	0.2473	189.234	8.0088e-08
BLorSD	0.0012	1	0.0012	0.177	0.6828							BLorSD	0.00062964	1	0.00062964	0.4818	0.5034
Error	0.0665	10	0.0067	1	0.5							Error	0.0131	10	0.0013	1	0.5
(Intercept):Time	0.098	8	0.0123	2.9876	0.0056							(Intercept):Time	0.0842	11	0.0077	2.9054	0.0021
BLorSD:Time	0.0812	8	0.0101	2.474	0.0189							BLorSD:Time	0.0362	11	0.0033	1.2488	0.2641
Error(Time)	0.3281	80	0.0041	1	0.5							Error(Time)	0.2898	110	0.0026	1	0.5
Post hoc comparison t-test
WAKE												WAKE During Dark Period
Time	BLorSD_1	BLorSD_2	Difference	StdErr	pValue	Lower	Upper					Time	BLorSD_1	BLorSD_2	Difference	StdErr	pValue	Lower	Upper
NREM During Light Period												NREM During Dark Period
Time	BLorSD_1	BLorSD_2	Difference	StdErr	pValue	Lower	Upper					Time	BLorSD_1	BLorSD_2	Difference	StdErr	pValue	Lower	Upper
REM During Light Period												REM During Dark Period
Time	BLorSD_1	BLorSD_2	Difference	StdErr	pValue	Lower	Upper					Time	BLorSD_1	BLorSD_2	Difference	StdErr	pValue	Lower	Upper
4	0	1	0.0435	0.0327	0.3369	-0.0294	0.1164
5	0	1	0.0896	0.0355	0.2697	0.0106	0.1686
6	0	1	0.0452	0.0349	0.3369	-0.0326	0.123
7	0	1	0.0293	0.0336	0.5189	-0.0455	0.104
8	0	1	-0.058	0.0409	0.3369	-0.149	0.0331
9	0	1	-0.0778	0.043	0.3369	-0.1736	0.018
10	0	1	0.0294	0.0441	0.5194	-0.0688	0.1277
11	0	1	-0.0626	0.046	0.3369	-0.165	0.0398
12	0	1	0.0207	0.0302	0.5194	-0.0465	0.0879
postHocs_TIS_Males
