## Additional File 18 for "Shank3 mutation disrupts the molecular signature of sleepiness across development"

### Sheet: WTP30
Upregulated
Category	Term	Count	%	PValue	Genes	Names	List Total	Pop Hits	Pop Total	Fold Enrichment	Bonferroni	Benjamini	FDR	Direction	Cluster	Group
UP_KW_BIOLOGICAL_PROCESS	KW-0804~Transcription	117	15.4150197628458	2.78833680060705E-3	ENSMUSG00000036923, ENSMUSG00000027651, ENSMUSG00000029394, ENSMUSG00000029439, ENSMUSG00000040865, ENSMUSG00000022641, ENSMUSG00000005621, ENSMUSG00000046449, ENSMUSG00000026204, ENSMUSG00000026604, ENSMUSG00000050714, ENSMUSG00000022528, ENSMUSG00000068079, ENSMUSG00000094410, ENSMUSG00000058440, ENSMUSG00000021264, ENSMUSG00000026436, ENSMUSG00000009555, ENSMUSG00000046556, ENSMUSG00000021945,…	Mef2d, Nacc1, Etv3, Supt5, Sec14l2, Tfam, Zfp592, Sra1, Zbtb17, Rbm14, Pknox1, Cdk9, Ccnt1, Elof1, Gata2, Hivep2, Tenm1, Mybl2, Zbtb24, Ddx21, Polr2h, Yy1, Zfp369, Med10, Zcchc9, Ecd, Eaf1, Zmym2, Hr, Hes1, Hsf1, Bbx, Zbtb20, Zfp148, Brwd1, Nr4a1, Pdpk1, Sox8, Cxxc1, Esrra, Hells, Lcor, Taf5, Usp16, Ptprn, Elk4, Ptpn14, Lhx6, Nfatc2, Rprd1b, Fubp1, Zbtb7b, Tgs1, Snapc3, Cdk2ap1, Sfswap, Kdm5a, Me…	415	1878	8441	1.26717348627737	0.26033729217806501	0.30114037446556102	0.30114037446556102	1	1	WTP30_up
UP_KW_BIOLOGICAL_PROCESS	KW-0805~Transcription regulation	112	14.7562582345191	5.7012802117002498E-3	ENSMUSG00000036923, ENSMUSG00000027651, ENSMUSG00000029394, ENSMUSG00000029439, ENSMUSG00000040865, ENSMUSG00000022641, ENSMUSG00000005621, ENSMUSG00000046449, ENSMUSG00000026204, ENSMUSG00000026604, ENSMUSG00000050714, ENSMUSG00000022528, ENSMUSG00000068079, ENSMUSG00000094410, ENSMUSG00000058440, ENSMUSG00000021264, ENSMUSG00000026436, ENSMUSG00000009555, ENSMUSG00000046556, ENSMUSG00000021945,…	Mef2d, Nacc1, Etv3, Supt5, Sec14l2, Tfam, Zfp592, Sra1, Zbtb17, Rbm14, Pknox1, Cdk9, Ccnt1, Elof1, Gata2, Hivep2, Tenm1, Mybl2, Zbtb24, Yy1, Zfp369, Med10, Ecd, Eaf1, Zmym2, Hr, Hes1, Hsf1, Bbx, Zbtb20, Zfp148, Brwd1, Nr4a1, Pdpk1, Sox8, Cxxc1, Esrra, Hells, Lcor, Taf5, Usp16, Ptprn, Elk4, Ptpn14, Lhx6, Nfatc2, Rprd1b, Fubp1, Zbtb7b, Tgs1, Snapc3, Cdk2ap1, Sfswap, Kdm5a, Med21, Tead4, Maz, Cnot7,…	415	1823	8441	1.24961766980153	0.46070913270402902	0.30786913143181299	0.30786913143181299	1	1	WTP30_up
UP_KW_MOLECULAR_FUNCTION	KW-0010~Activator	43	5.6653491436100101	8.7414372267433892E-3	ENSMUSG00000036923, ENSMUSG00000053483, ENSMUSG00000041638, ENSMUSG00000032187, ENSMUSG00000024560, ENSMUSG00000030180, ENSMUSG00000021890, ENSMUSG00000003585, ENSMUSG00000044647, ENSMUSG00000025019, ENSMUSG00000021598, ENSMUSG00000025616, ENSMUSG00000021810, ENSMUSG00000003923, ENSMUSG00000068079, ENSMUSG00000061143, ENSMUSG00000038342, ENSMUSG00000036442, ENSMUSG00000037013, ENSMUSG00000039834,…	Mef2d, Supt5, Sec14l2, Tfam, Sra1, Pknox1, Gata2, Yy1, Med10, Ecd, Eaf1, Hsf1, Brwd1, Cxxc1, Lcor, Usp16, Elk4, Nfatc2, Kdm5a, Med21, Tead4, Maz, Smarca4, Rora, Thap11, Stox1, Ss18, Neurod6, Mlxip, Zfp335, Gcn1, Csrnp3, Tet1, Atmin, Usp21, Nrf1, Zfp143, Maml3, Erbb4, Tcf15, Chchd2, Mn1, Purb	421	597	8673	1.4838205278172301	0.50893033857946102	0.66526862984629997	0.66526862984629997	1	1	WTP30_up
Category	Term	Count	%	PValue	Genes		List Total	Pop Hits	Pop Total	Fold Enrichment	Bonferroni	Benjamini	FDR	Direction	Cluster	Group
KEGG_PATHWAY	mmu03250:Viral life cycle - HIV-1	8	1.0540184453227901	2.1144305808547498E-2	ENSMUSG00000030530, ENSMUSG00000055531, ENSMUSG00000049470, ENSMUSG00000003435, ENSMUSG00000024212, ENSMUSG00000003452, ENSMUSG00000009555, ENSMUSG00000011960	Supt5, Bicd1, Cdk9, Ccnt1, Mllt1, Furin, Aff4, Cpsf6	326	57	6587	2.8358626627919401	0.99852363133059296	1	1	1	unclustered	WTP30_up
KEGG_PATHWAY	mmu04925:Aldosterone synthesis and secretion	10	1.3175230566534899	2.5186841343437901E-2	ENSMUSG00000031574, ENSMUSG00000035735, ENSMUSG00000020654, ENSMUSG00000022416, ENSMUSG00000020866, ENSMUSG00000030272, ENSMUSG00000007097, ENSMUSG00000024112, ENSMUSG00000023034, ENSMUSG00000038128	Atp1a2, Adcy3, Cacna1g, Cacna1i, Nr4a1, Cacna1h, Camk1, Star, Dagla, Camk4	326	86	6587	2.3494792409758798	0.99958214866267503	1	1	1	unclustered	WTP30_up
UP_KW_MOLECULAR_FUNCTION	KW-0723~Serine/threonine-protein kinase	27	3.5573122529644201	3.52048195656934E-2	ENSMUSG00000028680, ENSMUSG00000031155, ENSMUSG00000024383, ENSMUSG00000017291, ENSMUSG00000024122, ENSMUSG00000002413, ENSMUSG00000025854, ENSMUSG00000029512, ENSMUSG00000026667, ENSMUSG00000030409, ENSMUSG00000085272, ENSMUSG00000038128, ENSMUSG00000032113, ENSMUSG00000030272, ENSMUSG00000031284, ENSMUSG00000022791, ENSMUSG00000041245, ENSMUSG00000026834, ENSMUSG00000024235, ENSMUSG00000009555,…	Braf, Cdk9, Taok1, Tnk2, Pdpk1, Map3k8, Map3k2, Fam20c, Uhmk1, Acvr1c, Plk3, Ulk1, Camk1, Dmpk, Pim2, Pak3, Rps6ka3, Chek1, Sik3, Stk35, Camk4, Cdk6, Wnk3, Bmpr2, Sbk3, Ttbk2, Cdk3	421	370	8673	1.5033125762341899	0.94514134564450503	0.66526862984629997	0.66526862984629997	1	unclustered	WTP30_up
UP_KW_MOLECULAR_FUNCTION	KW-0347~Helicase	13	1.7127799736495299	3.8638753495912601E-2	ENSMUSG00000003360, ENSMUSG00000032187, ENSMUSG00000059796, ENSMUSG00000025001, ENSMUSG00000020075, ENSMUSG00000002227, ENSMUSG00000029920, ENSMUSG00000024422, ENSMUSG00000019432, ENSMUSG00000090112, ENSMUSG00000031715, ENSMUSG00000029050, ENSMUSG00000038774	Mov10, Ddx23, Ddx39b, Ddx21, Dhx16, Hells, Ski, Smarcad1, Smarca5, Smarca4, Ascc3, Eif4a1, Shprh	421	140	8673	1.91294536817102	0.95890248969262404	0.66526862984629997	0.66526862984629997	1	unclustered	WTP30_up
UP_KW_MOLECULAR_FUNCTION	KW-9996~Developmental protein	51	6.7193675889328004	4.0565160356481701E-2	ENSMUSG00000028780, ENSMUSG00000030180, ENSMUSG00000046449, ENSMUSG00000022048, ENSMUSG00000038264, ENSMUSG00000037010, ENSMUSG00000068079, ENSMUSG00000110622, ENSMUSG00000050310, ENSMUSG00000039830, ENSMUSG00000032128, ENSMUSG00000035754, ENSMUSG00000039834, ENSMUSG00000028572, ENSMUSG00000026159, ENSMUSG00000046318, ENSMUSG00000026833, ENSMUSG00000032238, ENSMUSG00000015312, ENSMUSG00000028042,…	Pdgfb, Mef2d, Zbtb17, Scube2, Gadd45b, Dpysl2, Tnfrsf12a, Hells, Tll2, Col19a1, Agfg1, Olfm1, Lhx6, Zbtb7b, Hook1, Sema3c, Sema3a, Sec61a1, Kdm5a, Camk1, Efnb1, Pak3, Robo3, Rora, G2e3, Wdr18, Apln, Paqr7, Neurod6, Sema7a, Ift172, Olig2, Zfp335, Lrp1, Id1, Wdfy3, Dnd1, Ccbe1, Nexmif, Tet1, Dync2h1, Rictor, Ntrk3, Erbb4, Numbl, Tcf15, Mn1, Ang, Fat3, Khdc3, Iqcn	421	808	8673	1.3003074951200499	0.96506552109212596	0.66526862984629997	0.66526862984629997	1	unclustered	WTP30_up
UP_KW_MOLECULAR_FUNCTION	KW-0217~Developmental protein	51	6.7193675889328004	4.0565160356481701E-2	ENSMUSG00000028780, ENSMUSG00000030180, ENSMUSG00000046449, ENSMUSG00000022048, ENSMUSG00000038264, ENSMUSG00000037010, ENSMUSG00000068079, ENSMUSG00000110622, ENSMUSG00000050310, ENSMUSG00000039830, ENSMUSG00000032128, ENSMUSG00000035754, ENSMUSG00000039834, ENSMUSG00000028572, ENSMUSG00000026159, ENSMUSG00000046318, ENSMUSG00000026833, ENSMUSG00000032238, ENSMUSG00000015312, ENSMUSG00000028042,…	Pdgfb, Mef2d, Zbtb17, Scube2, Gadd45b, Dpysl2, Tnfrsf12a, Hells, Tll2, Col19a1, Agfg1, Olfm1, Lhx6, Zbtb7b, Hook1, Sema3c, Sema3a, Sec61a1, Kdm5a, Camk1, Efnb1, Pak3, Robo3, Rora, G2e3, Wdr18, Apln, Paqr7, Neurod6, Sema7a, Ift172, Olig2, Zfp335, Lrp1, Id1, Wdfy3, Dnd1, Ccbe1, Nexmif, Tet1, Dync2h1, Rictor, Ntrk3, Erbb4, Numbl, Tcf15, Mn1, Ang, Fat3, Khdc3, Iqcn	421	808	8673	1.3003074951200499	0.96506552109212596	0.66526862984629997	0.66526862984629997	1	unclustered	WTP30_up
Downregulated
Annotation Cluster 1	Enrichment Score: 1.6146706436476674
Category	Term	Count	%	PValue	Genes		List Total	Pop Hits	Pop Total	Fold Enrichment	Bonferroni	Benjamini	FDR	Direction	Cluster	Group
KEGG_PATHWAY	mmu04742:Taste transduction	7	1.19250425894378	5.1490910822420801E-3	ENSMUSG00000021721, ENSMUSG00000046159, ENSMUSG00000010803, ENSMUSG00000051177, ENSMUSG00000005469, ENSMUSG00000059173, ENSMUSG00000075318	Prkaca, Gabra1, Htr1a, Chrm3, Plcb1, Pde1a, Scn2a	233	46	6587	4.3020153013621902	0.795022436803413	1	1	-1	2	WTP30_down
KEGG_PATHWAY	mmu04020:Calcium signaling pathway	15	2.5553662691652401	3.18884704851113E-2	ENSMUSG00000028036, ENSMUSG00000051177, ENSMUSG00000004567, ENSMUSG00000005469, ENSMUSG00000009376, ENSMUSG00000004113, ENSMUSG00000040432, ENSMUSG00000059173, ENSMUSG00000020178, ENSMUSG00000040016, ENSMUSG00000021820, ENSMUSG00000046159, ENSMUSG00000041380, ENSMUSG00000038583, ENSMUSG00000034792	Cacna1b, Mcoln1, Prkaca, Met, Adora2a, Camk2g, Ptgfr, Gna15, Pln, Ptger3, Ltb4r2, Htr2c, Chrm3, Plcb1, Pde1a	233	230	6587	1.84372084344094	0.99995223657810595	1	1	-1	2	WTP30_down
KEGG_PATHWAY	mmu04911:Insulin secretion	7	1.19250425894378	4.2897902545098898E-2	ENSMUSG00000021820, ENSMUSG00000046159, ENSMUSG00000051177, ENSMUSG00000026576, ENSMUSG00000005469, ENSMUSG00000040136, ENSMUSG00000041798	Prkaca, Camk2g, Atp1b1, Abcc8, Gck, Chrm3, Plcb1	233	73	6587	2.7108589570227499	0.99999857377426904	1	1	-1	2	WTP30_down
KEGG_PATHWAY	mmu04919:Thyroid hormone signaling pathway	9	1.5332197614991401	4.9376136387702697E-2	ENSMUSG00000079487, ENSMUSG00000001729, ENSMUSG00000021109, ENSMUSG00000051177, ENSMUSG00000038583, ENSMUSG00000026576, ENSMUSG00000038622, ENSMUSG00000005469, ENSMUSG00000042557	Akt1, Prkaca, Hif1a, Atp1b1, Pln, Med30, Sin3a, Plcb1, Med12	233	115	6587	2.2124650121291198	0.99999982271391197	1	1	-1	2	WTP30_down
Category	Term	Count	%	PValue	Genes		List Total	Pop Hits	Pop Total	Fold Enrichment	Bonferroni	Benjamini	FDR	Direction	Cluster	Group
UP_KW_BIOLOGICAL_PROCESS	KW-0130~Cell adhesion	34	5.7921635434412204	1.060137663474E-5	ENSMUSG00000031772, ENSMUSG00000055022, ENSMUSG00000103749, ENSMUSG00000063687, ENSMUSG00000022321, ENSMUSG00000063887, ENSMUSG00000022687, ENSMUSG00000006411, ENSMUSG00000016494, ENSMUSG00000001507, ENSMUSG00000046743, ENSMUSG00000103585, ENSMUSG00000102697, ENSMUSG00000017344, ENSMUSG00000091345, ENSMUSG00000103088, ENSMUSG00000051504, ENSMUSG00000031561, ENSMUSG00000059974, ENSMUSG00000027340,…	Itga3, Cd36, Cadm3, Nectin4, Slamf1, Cd34, Vtn, Lama2, Cdhr1, Cdh10, Boc, Atp1b1, Slc23a2, Vcam1, Itgal, Tenm3, Cntnap4, Inppl1, Ninj1, Fat4, Siglech, Cntn1, Col13a1, Ntm, Pcdhb5, Nlgn1, Col6a5, Pcdhga9, Pcdhac2, Pcdhgb2, Pcdhgb6, Pcdhac1, Pcdhgb4, Pcdhgb5	292	428	8441	2.2963929074382201	1.13371017727004E-3	1.13434729991718E-3	1.13434729991718E-3	-1	unclustered	WTP30_down
KEGG_PATHWAY	mmu02010:ABC transporters	6	1.0221465076660901	1.52649369482595E-2	ENSMUSG00000020620, ENSMUSG00000042476, ENSMUSG00000032131, ENSMUSG00000023088, ENSMUSG00000030834, ENSMUSG00000040136	Abca8b, Abcc1, Abcc6, Abcg4, Abcc8, Abcb4	233	42	6587	4.0386266094420602	0.99110683408303002	1	1	-1	unclustered	WTP30_down
KEGG_PATHWAY	mmu05144:Malaria	5	0.851788756388415	3.9896019566684503E-2	ENSMUSG00000017652, ENSMUSG00000002944, ENSMUSG00000027962, ENSMUSG00000009376, ENSMUSG00000030830	Cd36, Met, Cd40, Vcam1, Itgal	233	37	6587	3.8203224683911299	0.99999626999894797	1	1	-1	unclustered	WTP30_down
UP_KW_BIOLOGICAL_PROCESS	KW-0581~Phagocytosis	4	0.68143100511073196	4.3139270744707497E-2	ENSMUSG00000052298, ENSMUSG00000015316, ENSMUSG00000030830, ENSMUSG00000017831	Slamf1, Rab5a, Itgal, Cdc42se2	292	23	8441	5.02739726027397	0.991070765811635	1	1	-1	unclustered	WTP30_down
UP_KW_MOLECULAR_FUNCTION	KW-0297~G-protein coupled receptor	17	2.8960817717206102	4.4192062046534801E-2	ENSMUSG00000033774, ENSMUSG00000028036, ENSMUSG00000040229, ENSMUSG00000045967, ENSMUSG00000040432, ENSMUSG00000020178, ENSMUSG00000004730, ENSMUSG00000040016, ENSMUSG00000045005, ENSMUSG00000021721, ENSMUSG00000046159, ENSMUSG00000043366, ENSMUSG00000041380, ENSMUSG00000039116, ENSMUSG00000035431, ENSMUSG00000013033, ENSMUSG00000033569	Adgre1, Adgrl1, Adora2a, Htr1a, Ptgfr, Adgrb3, Npbwr1, Sstr1, Adgrg6, Ptger3, Gpr34, Ltb4r2, Htr2c, Or51e2, Fzd5, Gpr158, Chrm3	314	279	8673	1.6830011643038101	0.96920084928007	1	1	-1	unclustered	WTP30_down

### Sheet: S3P30
Upregulated
Category	Term	Count	%	PValue	Genes	Names	List Total	Pop Hits	Pop Total	Fold Enrichment	Bonferroni	Benjamini	FDR	Direction	Cluster	Group
KEGG_PATHWAY	mmu01521:EGFR tyrosine kinase inhibitor resistance	13	1.24879923150816	2.96652806411044E-3	ENSMUSG00000030265, ENSMUSG00000032462, ENSMUSG00000028156, ENSMUSG00000028495, ENSMUSG00000027852, ENSMUSG00000041417, ENSMUSG00000001127, ENSMUSG00000023951, ENSMUSG00000028019, ENSMUSG00000027947, ENSMUSG00000050965, ENSMUSG00000059923, ENSMUSG00000032006	Araf, Vegfa, Nras, Il6ra, Pdgfc, Eif4e, Rps6, Kras, Pdgfd, Pik3cb, Pik3r1, Prkca, Grb2	417	77	6587	2.6668846740789101	0.60774578155604098	0.93148981213068105	0.93148981213068105	1	1	S3P30_up
KEGG_PATHWAY	mmu04014:Ras signaling pathway	22	2.1133525456291999	2.2617437342965899E-2	ENSMUSG00000030265, ENSMUSG00000005034, ENSMUSG00000032462, ENSMUSG00000042903, ENSMUSG00000055254, ENSMUSG00000032470, ENSMUSG00000027347, ENSMUSG00000027852, ENSMUSG00000041417, ENSMUSG00000026596, ENSMUSG00000023951, ENSMUSG00000028019, ENSMUSG00000024998, ENSMUSG00000041992, ENSMUSG00000070565, ENSMUSG00000002847, ENSMUSG00000036402, ENSMUSG00000030742, ENSMUSG00000050965, ENSMUSG00000059923,…	Pla1a, Prkacb, Rab5a, Vegfa, Plce1, Abl2, Rasgrp1, Nras, Pdgfc, Kras, Lat, Pdgfd, Pik3cb, Mras, Gng12, Pik3r1, Rapgef5, Foxo4, Prkca, Ntrk2, Grb2, Rasal2	417	209	6587	1.6627540073204501	0.99925810102471901	1	1	1	1	S3P30_up
KEGG_PATHWAY	mmu05417:Lipid and atherosclerosis	19	1.82516810758885	2.44485195378089E-2	ENSMUSG00000032015, ENSMUSG00000030265, ENSMUSG00000003184, ENSMUSG00000032462, ENSMUSG00000015846, ENSMUSG00000021270, ENSMUSG00000024294, ENSMUSG00000027852, ENSMUSG00000020361, ENSMUSG00000025980, ENSMUSG00000042406, ENSMUSG00000041417, ENSMUSG00000071369, ENSMUSG00000020623, ENSMUSG00000091971, ENSMUSG00000020715, ENSMUSG00000050965, ENSMUSG00000033953, ENSMUSG00000015224	Irf3, Cyp2j9, Rxra, Hspa4, Map2k6, Ern1, Hsp90aa1, Mib1, Hspd1, Nras, Kras, Pou2f3, Pik3cb, Ppp3r1, Pik3r1, Atf4, Prkca, Map3k5, Hspa1a	417	173	6587	1.7348387186204699	0.99958902956226803	1	1	1	1	S3P30_up
KEGG_PATHWAY	mmu05211:Renal cell carcinoma	10	0.96061479346781897	2.6194959938696399E-2	ENSMUSG00000030265, ENSMUSG00000032462, ENSMUSG00000027852, ENSMUSG00000079658, ENSMUSG00000041417, ENSMUSG00000001127, ENSMUSG00000059923, ENSMUSG00000032633, ENSMUSG00000023951, ENSMUSG00000015522	Araf, Arnt, Vegfa, Nras, Kras, Pik3cb, Flcn, Pik3r1, Grb2, Eloc	417	68	6587	2.32296515728593	0.99976628549900204	1	1	1	1	S3P30_up
KEGG_PATHWAY	mmu05215:Prostate cancer	12	1.15273775216138	3.1609291907804697E-2	ENSMUSG00000003031, ENSMUSG00000030265, ENSMUSG00000032462, ENSMUSG00000021270, ENSMUSG00000027852, ENSMUSG00000041417, ENSMUSG00000042406, ENSMUSG00000001127, ENSMUSG00000016477, ENSMUSG00000059923, ENSMUSG00000032006, ENSMUSG00000028019	Araf, Cdkn1b, E2f3, Hsp90aa1, Nras, Pdgfc, Kras, Pdgfd, Pik3cb, Pik3r1, Atf4, Grb2	417	93	6587	2.0382145896186201	0.99995964073038701	1	1	1	1	S3P30_up
KEGG_PATHWAY	mmu05223:Non-small cell lung cancer	10	0.96061479346781897	3.3569601729371498E-2	ENSMUSG00000030265, ENSMUSG00000032462, ENSMUSG00000015846, ENSMUSG00000027852, ENSMUSG00000041417, ENSMUSG00000001127, ENSMUSG00000032624, ENSMUSG00000016477, ENSMUSG00000050965, ENSMUSG00000059923	Araf, Rxra, E2f3, Nras, Kras, Pik3cb, Eml4, Pik3r1, Prkca, Grb2	417	71	6587	2.2248116999358198	0.99997868264645695	1	1	1	1	S3P30_up
KEGG_PATHWAY	mmu04012:ErbB signaling pathway	11	1.0566762728146	3.52709416904037E-2	ENSMUSG00000003031, ENSMUSG00000030265, ENSMUSG00000032475, ENSMUSG00000032462, ENSMUSG00000027852, ENSMUSG00000041417, ENSMUSG00000026596, ENSMUSG00000001127, ENSMUSG00000082361, ENSMUSG00000050965, ENSMUSG00000059923	Araf, Cdkn1b, Abl2, Nras, Kras, Pik3cb, Nck1, Pik3r1, Prkca, Grb2, Btc	417	83	6587	2.09346739475889	0.99998776262153999	1	1	1	1	S3P30_up
KEGG_PATHWAY	mmu05231:Choline metabolism in cancer	12	1.15273775216138	3.6211426279528003E-2	ENSMUSG00000030265, ENSMUSG00000032462, ENSMUSG00000040479, ENSMUSG00000027852, ENSMUSG00000060002, ENSMUSG00000041417, ENSMUSG00000022861, ENSMUSG00000028868, ENSMUSG00000050965, ENSMUSG00000059923, ENSMUSG00000032006, ENSMUSG00000028019	Dgkg, Nras, Pdgfc, Wasf2, Kras, Pdgfd, Pik3cb, Dgkz, Pik3r1, Prkca, Grb2, Chpt1	417	95	6587	1.99530480878455	0.99999099966754801	1	1	1	1	S3P30_up
KEGG_PATHWAY	mmu04810:Regulation of actin cytoskeleton	21	2.0172910662824202	3.6922191462957901E-2	ENSMUSG00000030265, ENSMUSG00000034868, ENSMUSG00000026193, ENSMUSG00000027002, ENSMUSG00000032462, ENSMUSG00000014956, ENSMUSG00000032470, ENSMUSG00000027852, ENSMUSG00000020152, ENSMUSG00000041417, ENSMUSG00000001127, ENSMUSG00000029621, ENSMUSG00000022443, ENSMUSG00000028868, ENSMUSG00000028019, ENSMUSG00000022018, ENSMUSG00000070369, ENSMUSG00000015143, ENSMUSG00000036402, ENSMUSG00000032006,…	Araf, Ppp1cb, Actn1, Pip4k2b, Actr2, Rgcc, Myh9, Fn1, Nckap1, Nras, Pdgfc, Wasf2, Arpc1a, Kras, Pdgfd, Pik3cb, Mras, Myl12b, Gng12, Pik3r1, Itgad	417	207	6587	1.6025092969102901	0.99999286599521597	1	1	1	1	S3P30_up
KEGG_PATHWAY	mmu04650:Natural killer cell mediated cytotoxicity	10	0.96061479346781897	3.9215951780489602E-2	ENSMUSG00000030265, ENSMUSG00000032462, ENSMUSG00000059456, ENSMUSG00000027852, ENSMUSG00000041417, ENSMUSG00000001127, ENSMUSG00000030742, ENSMUSG00000050965, ENSMUSG00000059923, ENSMUSG00000033953	Araf, Nras, Kras, Lat, Pik3cb, Ppp3r1, Pik3r1, Prkca, Ptk2b, Grb2	417	73	6587	2.1638579547321002	0.99999663393937499	1	1	1	1	S3P30_up
Category	Term	Count	%	PValue	Genes		List Total	Pop Hits	Pop Total	Fold Enrichment	Bonferroni	Benjamini	FDR	Direction	Cluster	Group
UP_KW_MOLECULAR_FUNCTION	KW-0143~Chaperone	28	2.6897214217098901	4.8314277583245198E-4	ENSMUSG00000029551, ENSMUSG00000032285, ENSMUSG00000029131, ENSMUSG00000021270, ENSMUSG00000057388, ENSMUSG00000025130, ENSMUSG00000048970, ENSMUSG00000026740, ENSMUSG00000071072, ENSMUSG00000025613, ENSMUSG00000022403, ENSMUSG00000068039, ENSMUSG00000024668, ENSMUSG00000014195, ENSMUSG00000034024, ENSMUSG00000031221, ENSMUSG00000025980, ENSMUSG00000041346, ENSMUSG00000029447, ENSMUSG00000061315,…	Cct3, Dnajc7, Hsp90aa1, St13, Sdhaf2, P4hb, Cct8, Hspd1, Dnajc1, Ppid, Dnajb6, Cct6a, Psmg3, Tmem126b, Igbp1, Dnaja4, Cct2, Ric8b, Dnajc28, Wrap53, C1galt1c1, Mrpl18, Naca, Tcp1, Serpinh1, Ptges3, Dnlz, Hspa1a	567	209	8673	2.0492645755803598	4.0708530207339999E-2	3.8452630221818003E-2	3.80106459663948E-2	1	unclustered	S3P30_up
UP_KW_MOLECULAR_FUNCTION	KW-0396~Initiation factor	11	1.0566762728146	8.8396851084639096E-4	ENSMUSG00000029145, ENSMUSG00000026083, ENSMUSG00000057561, ENSMUSG00000028156, ENSMUSG00000056076, ENSMUSG00000093661, ENSMUSG00000030738, ENSMUSG00000024991, ENSMUSG00000043424, ENSMUSG00000040731, ENSMUSG00000022884	Eif4a2, Eif3a, Eif5b, Eif4e, Eif2b4, Eif3c, Eif4h, Eif3j2, Eif3b, Eif1a, Eif4e3	567	48	8673	3.5054012345679002	7.3234685338759903E-2	3.8452630221818003E-2	3.80106459663948E-2	1	unclustered	S3P30_up
UP_KW_MOLECULAR_FUNCTION	KW-0694~RNA-binding	62	5.9558117195004803	1.88693115286758E-3	ENSMUSG00000028580, ENSMUSG00000059005, ENSMUSG00000057388, ENSMUSG00000028187, ENSMUSG00000029594, ENSMUSG00000071054, ENSMUSG00000028029, ENSMUSG00000020783, ENSMUSG00000022884, ENSMUSG00000023932, ENSMUSG00000022009, ENSMUSG00000015023, ENSMUSG00000052137, ENSMUSG00000030744, ENSMUSG00000059208, ENSMUSG00000033777, ENSMUSG00000094936, ENSMUSG00000004980, ENSMUSG00000073460, ENSMUSG00000078676,…	Ddx18, Hnrnpa2b1, Rnmt, Ddx19a, Ppil4, Ddx52, Ncbp3, Ddx41, Nufip1, Eif4a2, Cdc5l, Rbm27, Eif3a, Cpeb1, Tfb2m, Caprin1, Zfp106, Aimp1, Khdc4, Eif4e, Rpf1, Pum1, G3bp2, Rbm19, Zfp638, Rps3, Zrsr2, N4bp1, Piwil2, Tlr13, Rbmxl1, Rbm17, Matr3, Ramac, Sde2, Ythdf1, Znfx1, Cpeb2, Eif4h, Wrap53, Tardbp, Cpsf2, Dhx9, Patl1, Rbm12b1, Rbm15, Pcbp1, Rbm12b2, Eif3b, Mrpl18, Eif1a, Upf1, Hnrnpa3, Hnrnpm, Safb…	567	646	8673	1.46806558880862	0.14992387434109899	5.4721003433159797E-2	5.4092026382203902E-2	1	unclustered	S3P30_up
UP_KW_BIOLOGICAL_PROCESS	KW-0268~Exocytosis	11	1.0566762728146	1.0066341177929299E-2	ENSMUSG00000021567, ENSMUSG00000027162, ENSMUSG00000030660, ENSMUSG00000019066, ENSMUSG00000033595, ENSMUSG00000037386, ENSMUSG00000061244, ENSMUSG00000056050, ENSMUSG00000051586, ENSMUSG00000053841, ENSMUSG00000033769	Rab3d, Nkd2, Lin7c, Pik3c2a, Lgi3, Exoc6b, Rims2, Mical3, Txlna, Mia3, Exoc5	553	66	8441	2.54400241109101	0.70301745910228797	0.82854365002518204	0.82854365002518204	1	unclustered	S3P30_up
UP_KW_BIOLOGICAL_PROCESS	KW-0507~mRNA processing	35	3.3621517771373601	1.3809060833753E-2	ENSMUSG00000038806, ENSMUSG00000059005, ENSMUSG00000015748, ENSMUSG00000004096, ENSMUSG00000031370, ENSMUSG00000027176, ENSMUSG00000041777, ENSMUSG00000041459, ENSMUSG00000021494, ENSMUSG00000022000, ENSMUSG00000021650, ENSMUSG00000058392, ENSMUSG00000021431, ENSMUSG00000020783, ENSMUSG00000023932, ENSMUSG00000068479, ENSMUSG00000025439, ENSMUSG00000037197, ENSMUSG00000001767, ENSMUSG00000059208,…	Crnkl1, Cwc15, Hnrnpa2b1, Rnmt, Prpf3, Ncbp3, Snrnp48, Ddx41, Ptcd2, Zc3h13, Ppil2, Cdc5l, Clns1a, Cpeb1, Cstf3, Prpf38b, Khdc4, Zrsr2, Rbmxl1, Rbm17, Ramac, Sde2, Tardbp, Cir1, Cpsf2, Dhx9, Mfap1b, Rrp1b, Hnrnpa3, Hnrnpm, Mfap1a, Tut1, Casc3, Fastkd5, Rbm4	553	352	8441	1.5177287111622499	0.81149582859550295	0.82854365002518204	0.82854365002518204	1	unclustered	S3P30_up
UP_KW_MOLECULAR_FUNCTION	KW-0344~Guanine-nucleotide releasing factor	18	1.72910662824207	2.14940855212753E-2	ENSMUSG00000040818, ENSMUSG00000026594, ENSMUSG00000009681, ENSMUSG00000004568, ENSMUSG00000042229, ENSMUSG00000027347, ENSMUSG00000026024, ENSMUSG00000020021, ENSMUSG00000026867, ENSMUSG00000066406, ENSMUSG00000023800, ENSMUSG00000024998, ENSMUSG00000038371, ENSMUSG00000041992, ENSMUSG00000038456, ENSMUSG00000034066, ENSMUSG00000045094, ENSMUSG00000035620	Arhgef18, Bcr, Fgd6, Tiam2, Plce1, Als2, Ralgps2, Gapvd1, Rasgrp1, Farp2, Ric8b, Sbf2, Dennd2a, Dennd6a, Rapgef5, Rabif, Arhgef37, Akap13	567	153	8673	1.7995642701525001	0.84566759131110802	0.46749636008773898	0.46212283870741999	1	unclustered	S3P30_up
KEGG_PATHWAY	mmu04141:Protein processing in endoplasmic reticulum	17	1.63304514889529	4.4665449229105099E-2	ENSMUSG00000021270, ENSMUSG00000025130, ENSMUSG00000030062, ENSMUSG00000028577, ENSMUSG00000029616, ENSMUSG00000026740, ENSMUSG00000042406, ENSMUSG00000021189, ENSMUSG00000027828, ENSMUSG00000018442, ENSMUSG00000071369, ENSMUSG00000027706, ENSMUSG00000039234, ENSMUSG00000091971, ENSMUSG00000020715, ENSMUSG00000039367, ENSMUSG00000075701	Derl2, Ern1, Atxn3, Hsp90aa1, P4hb, Dnajc1, Sec62, Ssr3, Plaa, Erp29, Rpn1, Sec24d, Sec24c, Atf4, Map3k5, Selenos, Hspa1a	417	160	6587	1.67834232613908	0.999999438980821	1	1	1	unclustered	S3P30_up
UP_KW_BIOLOGICAL_PROCESS	KW-0653~Protein transport	50	4.8030739673390901	4.7720674254547499E-2	ENSMUSG00000061244, ENSMUSG00000056050, ENSMUSG00000022443, ENSMUSG00000029359, ENSMUSG00000026924, ENSMUSG00000020149, ENSMUSG00000005907, ENSMUSG00000019066, ENSMUSG00000030629, ENSMUSG00000039234, ENSMUSG00000109901, ENSMUSG00000079657, ENSMUSG00000016637, ENSMUSG00000058569, ENSMUSG00000027162, ENSMUSG00000030172, ENSMUSG00000003731, ENSMUSG00000028136, ENSMUSG00000020132, ENSMUSG00000024535,…	Kpna6, Rab23, Chmp2b, Snx6, Pex1, Tpr, Ift27, Rab5a, Rab3d, Rab21, Rab1a, Myh9, Senp2, Akap8, Mcfd2, Snx24, Sec16b, Sec16a, Lin7c, Sec62, Kpna4, Ppid, Snx27, Akirin2, Eps15, Rint1, Stx18, Tesc, Erc1, C2cd5, Zfand6, Ap1s2, Aktip, Vps26b, Snx2, Myo5a, Ptpn23, Snx25, Dennd2a, Sec24d, Sec24c, Pik3r1, Rabif, Snx21, Mia3, Tmed9, Exoc5, Naca, Rab26, Chmp1b	553	591	8441	1.2913717822797	0.99717041533519002	0.87225830348517197	0.87225830348517197	1	unclustered	S3P30_up
Downregulated
Annotation Cluster 1	Enrichment Score: 2.559542221107532
Category	Term	Count	%	PValue	Genes		List Total	Pop Hits	Pop Total	Fold Enrichment	Bonferroni	Benjamini	FDR	Direction	Cluster	Group
KEGG_PATHWAY	mmu00052:Galactose metabolism	11	0.96745822339489795	4.7018610273241197E-6	ENSMUSG00000036073, ENSMUSG00000020766, ENSMUSG00000020080, ENSMUSG00000037012, ENSMUSG00000028671, ENSMUSG00000045594, ENSMUSG00000001642, ENSMUSG00000034793, ENSMUSG00000001891, ENSMUSG00000020277, ENSMUSG00000062646	Akr1b1, Ugp2, Hkdc1, Pfkl, Galk1, Gale, G6pc3, Galt, Hk1, Glb1, Ganc	440	27	6587	6.0990740740740703	1.5410254416231501E-3	1.53750855593499E-3	1.53750855593499E-3	-1	2	S3P30_down
KEGG_PATHWAY	mmu01250:Biosynthesis of nucleotide sugars	9	0.79155672823219003	2.52957037429484E-3	ENSMUSG00000034744, ENSMUSG00000036073, ENSMUSG00000020766, ENSMUSG00000020080, ENSMUSG00000037012, ENSMUSG00000028671, ENSMUSG00000022570, ENSMUSG00000028479, ENSMUSG00000001891	Ugp2, Hkdc1, Galk1, Gfus, Gne, Gale, Nagk, Galt, Hk1	440	37	6587	3.64146191646191	0.56427773562137495	0.39290855587413398	0.39290855587413398	-1	2	S3P30_down
KEGG_PATHWAY	mmu00051:Fructose and mannose metabolism	8	0.70360598065083502	3.6046656502214101E-3	ENSMUSG00000026409, ENSMUSG00000025648, ENSMUSG00000020080, ENSMUSG00000034371, ENSMUSG00000037012, ENSMUSG00000022570, ENSMUSG00000001642, ENSMUSG00000020277	Akr1b1, Hkdc1, Pfkl, Gfus, Pfkfb4, Pfkfb2, Tkfc, Hk1	440	31	6587	3.8633431085043899	0.69409063718043396	0.39290855587413398	0.39290855587413398	-1	2	S3P30_down
KEGG_PATHWAY	mmu01200:Carbon metabolism	15	1.3192612137203099	8.7216023018976893E-3	ENSMUSG00000005683, ENSMUSG00000020080, ENSMUSG00000053398, ENSMUSG00000058076, ENSMUSG00000025465, ENSMUSG00000024892, ENSMUSG00000026526, ENSMUSG00000020277, ENSMUSG00000037012, ENSMUSG00000025519, ENSMUSG00000021957, ENSMUSG00000034371, ENSMUSG00000024827, ENSMUSG00000032527, ENSMUSG00000031400	Cs, Hkdc1, Pfkl, Tkt, Gldc, Pcx, Echs1, Tktl2, Fh1, G6pdx, Pccb, Tkfc, Hk1, Phgdh, Sdhc	440	104	6587	2.1592001748251701	0.94348411035106206	0.65339376690956397	0.65339376690956397	-1	2	S3P30_down
KEGG_PATHWAY	mmu00520:Amino sugar and nucleotide sugar metabolism	8	0.70360598065083502	9.9907303808801796E-3	ENSMUSG00000034744, ENSMUSG00000036073, ENSMUSG00000020766, ENSMUSG00000020080, ENSMUSG00000037012, ENSMUSG00000028671, ENSMUSG00000028479, ENSMUSG00000001891	Ugp2, Hkdc1, Galk1, Gne, Gale, Nagk, Galt, Hk1	440	37	6587	3.23685503685503	0.96287404758044903	0.65339376690956397	0.65339376690956397	-1	2	S3P30_down
UP_KW_BIOLOGICAL_PROCESS	KW-0299~Galactose metabolism	3	0.26385224274406299	1.22947966081027E-2	ENSMUSG00000036073, ENSMUSG00000020766, ENSMUSG00000028671	Galk1, Gale, Galt	554	3	8441	15.2364620938628	0.79218715067975298	0.425484491989427	0.425484491989427	-1	2	S3P30_down
KEGG_PATHWAY	mmu00500:Starch and sucrose metabolism	6	0.52770448548812598	2.6369873265706702E-2	ENSMUSG00000033059, ENSMUSG00000020080, ENSMUSG00000037012, ENSMUSG00000034793, ENSMUSG00000001891, ENSMUSG00000062646	Ugp2, Hkdc1, Pygb, G6pc3, Hk1, Ganc	440	26	6587	3.4547202797202798	0.999843960983817	1	1	-1	2	S3P30_down
Category	Term	Count	%	PValue	Genes		List Total	Pop Hits	Pop Total	Fold Enrichment	Bonferroni	Benjamini	FDR	Direction	Cluster	Group
UP_KW_BIOLOGICAL_PROCESS	KW-0234~DNA repair	36	3.1662269129287601	5.2576586577827303E-3	ENSMUSG00000034206, ENSMUSG00000032267, ENSMUSG00000055401, ENSMUSG00000027353, ENSMUSG00000058298, ENSMUSG00000024382, ENSMUSG00000021470, ENSMUSG00000026526, ENSMUSG00000020287, ENSMUSG00000028329, ENSMUSG00000021597, ENSMUSG00000028629, ENSMUSG00000017146, ENSMUSG00000037570, ENSMUSG00000030528, ENSMUSG00000002835, ENSMUSG00000038685, ENSMUSG00000038225, ENSMUSG00000073436, ENSMUSG00000014850,…	Ddb2, Chaf1a, Rad23a, Msh3, Brca1, Mpg, Pttg1, Xrcc3, Ercc6l2, Slf1, Xrcc6, Ercc3, Cenpx, Fh1, Mcm8, Xpa, Exo5, Rad18, Blm, Usp28, Ino80, Polq, Tdg, Parpbp, Mcrs1, Primpol, Rtel1, Alkbh3, Adprs, Shld1, Poln, Ino80c, Fbxo6, Mcm9, Slx1b, Eme2	554	341	8441	1.6085414527245101	0.48802739201353001	0.425484491989427	0.425484491989427	-1	unclustered	S3P30_down
UP_KW_MOLECULAR_FUNCTION	KW-0456~Lyase	20	1.7590149516270801	8.0710722004980699E-3	ENSMUSG00000032763, ENSMUSG00000054474, ENSMUSG00000053460, ENSMUSG00000031792, ENSMUSG00000074064, ENSMUSG00000025153, ENSMUSG00000031373, ENSMUSG00000019718, ENSMUSG00000025465, ENSMUSG00000022471, ENSMUSG00000041625, ENSMUSG00000020097, ENSMUSG00000020890, ENSMUSG00000022220, ENSMUSG00000026526, ENSMUSG00000020359, ENSMUSG00000022407, ENSMUSG00000034371, ENSMUSG00000035585, ENSMUSG00000094724	L3hypdh, Sgpl1, Phykpl, Gucy2e, Adcy4, Adsl, Xrcc6, Fasn, Echs1, Fh1, Car5b, Usb1, Ilvbl, Tkfc, Tsen34, Ggact, Ggcx, Thnsl2, Mlycd, Rnaset2b	598	152	8673	1.9083348002112299	0.49374807023895401	0.68604113704233605	0.68604113704233605	-1	unclustered	S3P30_down
UP_KW_BIOLOGICAL_PROCESS	KW-1064~Adaptive immunity	15	1.3192612137203099	1.14326350621239E-2	ENSMUSG00000037706, ENSMUSG00000022180, ENSMUSG00000057058, ENSMUSG00000023990, ENSMUSG00000036908, ENSMUSG00000021583, ENSMUSG00000041135, ENSMUSG00000061414, ENSMUSG00000029217, ENSMUSG00000076928, ENSMUSG00000010142, ENSMUSG00000073421, ENSMUSG00000051212, ENSMUSG00000030468, ENSMUSG00000076617	Tnfrsf13b, Erap1, Slc7a8, Tfeb, Tec, Siglecg, Unc93b1, Cd81, Ripk2, Gpr183, Skap1, Cracr2a, H2-Ab1, Ighm, Trac	554	109	8441	2.0967608386049701	0.76783529778743198	0.425484491989427	0.425484491989427	-1	unclustered	S3P30_down
UP_KW_BIOLOGICAL_PROCESS	KW-0227~DNA damage	40	3.51802990325417	1.3401086361871701E-2	ENSMUSG00000034206, ENSMUSG00000032267, ENSMUSG00000055401, ENSMUSG00000027353, ENSMUSG00000058298, ENSMUSG00000024382, ENSMUSG00000024442, ENSMUSG00000021470, ENSMUSG00000026526, ENSMUSG00000020287, ENSMUSG00000028329, ENSMUSG00000021597, ENSMUSG00000028629, ENSMUSG00000017146, ENSMUSG00000037570, ENSMUSG00000037474, ENSMUSG00000030528, ENSMUSG00000002835, ENSMUSG00000038685, ENSMUSG00000038225,…	Gnb1l, Ddb2, Chaf1a, Rad23a, Msh3, Brca1, Mpg, Pttg1, Xrcc3, Ercc6l2, Slf1, Xrcc6, Ercc3, Dele1, Cenpx, Fh1, Mcm8, Xpa, Exo5, Rad18, Blm, Usp28, Ino80, Polq, Tdg, Parpbp, Dtl, Mcrs1, Primpol, Rtel1, Alkbh3, Adprs, Shld1, Poln, Ino80c, Spdya, Fbxo6, Mcm9, Slx1b, Eme2	554	414	8441	1.47212194143602	0.819756181076704	0.425484491989427	0.425484491989427	-1	unclustered	S3P30_down
UP_KW_BIOLOGICAL_PROCESS	KW-0391~Immunity	43	3.7818821459982401	2.1309490666802499E-2	ENSMUSG00000034744, ENSMUSG00000031077, ENSMUSG00000033454, ENSMUSG00000022180, ENSMUSG00000003363, ENSMUSG00000074682, ENSMUSG00000073155, ENSMUSG00000023990, ENSMUSG00000036908, ENSMUSG00000028268, ENSMUSG00000041135, ENSMUSG00000029798, ENSMUSG00000000275, ENSMUSG00000029217, ENSMUSG00000076928, ENSMUSG00000031639, ENSMUSG00000105504, ENSMUSG00000037012, ENSMUSG00000014599, ENSMUSG00000037379,…	Trim25, Pld3, Tnfrsf13b, Csf1, Erap1, Slc7a8, Xrcc6, Tfeb, Slc15a3, Mr1, Gbp3, Gbp2, Fgr, Tec, Herc6, Siglecg, Fadd, Tlr3, Malt1, Zbtb1, Nagk, H2-Q4, Unc93b1, Otud4, Hk1, Dcaf15, Spon2, Cd81, Tapbpl, Ripk2, Gpr183, Skap1, Cracr2a, Stmp1, H2-Ab1, Zcchc3, Ighm, Trac, Igtp, Naip6, C7, Rnaset2b, Gbp5	554	466	8441	1.4059396352706	0.93514210340109005	0.541261062936785	0.541261062936785	-1	unclustered	S3P30_down
UP_KW_MOLECULAR_FUNCTION	KW-0548~Nucleotidyltransferase	12	1.05540897097625	4.1139481653511403E-2	ENSMUSG00000035757, ENSMUSG00000034206, ENSMUSG00000045102, ENSMUSG00000036073, ENSMUSG00000038507, ENSMUSG00000027395, ENSMUSG00000032392, ENSMUSG00000038225, ENSMUSG00000010751, ENSMUSG00000001891, ENSMUSG00000034610, ENSMUSG00000068391	Ugp2, Tnfrsf22, Polr1b, Parp16, Polq, Tut4, Selenoo, Galt, Primpol, Parp12, Poln, Chrac1	598	89	8673	1.9555071211153201	0.97066023171752003	1	1	-1	unclustered	S3P30_down
KEGG_PATHWAY	mmu04974:Protein digestion and absorption	11	0.96745822339489795	4.1728047517123702E-2	ENSMUSG00000001506, ENSMUSG00000029661, ENSMUSG00000079022, ENSMUSG00000022180, ENSMUSG00000029675, ENSMUSG00000032572, ENSMUSG00000026042, ENSMUSG00000026141, ENSMUSG00000043719, ENSMUSG00000001435, ENSMUSG00000004415	Col18a1, Col1a1, Col26a1, Slc7a8, Col5a2, Col19a1, Col1a2, Eln, Col6a4, Col6a6, Col22a1	440	81	6587	2.0330246913580199	0.99999915215030599	1	1	-1	unclustered	S3P30_down
UP_KW_BIOLOGICAL_PROCESS	KW-0275~Fatty acid biosynthesis	8	0.70360598065083502	4.70994498356644E-2	ENSMUSG00000029919, ENSMUSG00000017146, ENSMUSG00000074064, ENSMUSG00000025153, ENSMUSG00000026189, ENSMUSG00000010663, ENSMUSG00000021696, ENSMUSG00000024665	Fads1, Brca1, Elovl7, Fads2, Fasn, Pecr, Hpgds, Mlycd	554	51	8441	2.39003326962554	0.99781705714562896	0.99693835485489701	0.99693835485489701	-1	unclustered	S3P30_down
